# Sex differences in the nasal microbiome of healthy young adults

**DOI:** 10.1101/2022.05.23.493011

**Authors:** Yanmei Ju, Zhe Zhang, Mingliang Liu, Shutian Lin, Qiang Sun, Zewei Song, Weiting Liang, Xin Tong, Zhuye Jie, Haorong Lu, Kaiye Cai, Peishan Chen, Xin Jin, Xun Xu, Huanming Yang, Jian Wang, Yong Hou, Liang Xiao, Huijue Jia, Tao Zhang, Ruijin Guo

## Abstract

**Respiratory diseases impose an immense health burden worldwide. Epidemiological studies have revealed extensive disparities in the incidence and severity of respiratory tract infections (RTIs) between males and females**. It is recently hypothesized that there might also be a nasal microbiome axis contributing to the observed sex disparities, but without evidence. In this work, we study the **nasal microbiome of healthy young adults** in, as of today, **the largest cohort** based on deep shot-gun metagenomic sequencing. We mainly focus on the bacteriome, but also integrate the mycobiome to get a more holistic perspective. **De novo assembly** is performed to catalog the nasal bacterial colonizers/residents, which also **identify and therefore account for uncharacterized components** of the community. The bacteriome is then profiled based on the non-redundant metagenome-assembled genomes **(MAGs) catalog** constructed therefrom. Unsupervised clustering reveals clearly separable structural patterns in the nasal microbiome between the two sexes. Following this link, we **systematically evaluate sex differences for the first time and reveal extensive sex-specific features in the nasal microbiome composition. More importantly, through network analyses, we capture markedly higher ecological stability and antagonistic potentials in the nasal microbiome of females than that of males. The analysis of the keystone bacteria of the communities reveal that the sex-dependent evolutionary characteristics might have contributed to this difference**.

**Highlights:** The non-redundant nasal bacterial MAGs catalog constructed from ultra-deeply sequenced metagenomic data provides a valuable resource.

Integrating nasal bacteriome and mycobiome data provides a more holistic perspective for the understudied human nasal microbiome.

Unsupervised clustering helps uncover extensive sex differences in the nasal microbiome compositions.

Network analyses capture markedly higher ecological stability and antagonistic potentials in the nasal microbiome of females than that of males.

Sex-dependent genetic evolutionary forces play a role in the shaping of keystones in the nasal microbial community.
