## Supplementary material for "Sex differences in the nasal microbiome of healthy young adults": Table S4

### Sheet: permanova
Supplementary Table 4. Permanova of samples with sex information.
Groups	Df	R-squared	Pseudo-F	P(perm)
Bacteria+fungi	1	0.067	89.852	0.001
Bacteria	1	0.039	50.169	0.0002
Fungi	1	0.082	111.31	0.0002
