## Supplementary material for "Sex differences in the nasal microbiome of healthy young adults": Table S5

### Sheet: shannon
Supplementary Table 5. Shannon index of samples with sex information.
ID	Bacteria	Fungi	Bacteria and Fungi
RDPYD19050376_A	2.60417	2.93717	3.46382
RDPYD19050378_A	2.53784	2.70797	3.31606
RDPYD19050379_A	2.67775	2.94168	3.50286
RDPYD19050381_A	2.36321	2.99338	3.37145
RDPYD19050382_A	2.64224	2.26057	3.14455
RDPYD19050383_A	2.68756	2.78128	3.42756
RDPYD19050384_A	2.70092	3.14701	3.61711
RDPYD19050385_A	2.44744	2.25415	3.04394
RDPYD19050388_A	2.72122	2.97997	3.54374
RDPYD19050390_A	2.46743	2.67886	3.2663
RDPYD19050391_A	2.60442	2.61896	3.30483
RDPYD19050393_A	1.98066	2.45921	2.91308
RDPYD19050394_A	2.59358	2.4746	3.22724
RDPYD19050395_A	2.70652	2.7308	3.41181
RDPYD19050396_A	2.54048	2.69616	3.31146
RDPYD19050399_A	2.56688	2.70584	3.32951
RDPYD19050400_A	2.49143	2.18559	3.03166
RDPYD19050401_A	2.68079	2.49521	3.28115
RDPYD19050402_A	2.80884	2.91038	3.55276
RDPYD19050403_A	2.45702	3.0464	3.44485
RDPYD19050406_A	2.52977	2.66968	3.29287
RDPYD19050407_A	2.66212	2.97647	3.51244
RDPYD19050408_A	2.61792	2.83096	3.41759
RDPYD19050409_A	2.62065	2.74433	3.37563
RDPYD19050410_A	2.57144	3.04455	3.50114
RDPYD19050413_A	2.19484	2.65309	3.11711
RDPYD19050414_A	2.30167	2.48159	3.08478
RDPYD19050417_A	2.85891	2.53534	3.39027
RDPYD19050418_A	2.68562	2.55956	3.31574
RDPYD19050419_A	2.7184	2.9343	3.5195
RDPYD19050420_A	2.52594	2.71306	3.31265
RDPYD19050421_A	2.78925	3.17619	3.67586
RDPYD19050422_A	2.57134	3.11401	3.53582
RDPYD19050423_A	2.51223	2.56947	3.23399
RDPYD19050424_A	2.17955	2.01451	2.79017
RDPYD19050427_A	2.66504	3.02145	3.53639
RDPYD19050428_A	2.79366	2.65389	3.41693
RDPYD19050429_A	2.5094	2.36165	3.12867
RDPYD19050430_A	2.49573	2.58969	3.23586
RDPYD19050431_A	2.49449	2.84433	3.36255
RDPYD19050432_A	2.71458	2.87909	3.48998
RDPYD19050433_A	2.58816	2.38085	3.17765
RDPYD19050434_A	2.20271	0.686574	2.13779
RDPYD19050435_A	2.61222	3.01989	3.5092
RDPYD19050436_A	2.63159	2.88654	3.45221
RDPYD19050437_A	2.67411	2.50752	3.28396
RDPYD19050438_A	2.49244	2.08477	2.98175
RDPYD19050439_A	2.40985	3.07359	3.43487
RDPYD19050442_A	2.7797	3.29315	3.72957
RDPYD19050443_A	2.03035	0.563451	1.99005
RDPYD19050444_A	2.34438	2.8204	3.27554
RDPYD19050445_A	2.55108	2.93187	3.43462
RDPYD19050446_A	2.68796	2.97464	3.52445
RDPYD19050447_A	2.60284	2.5632	3.27617
RDPYD19050448_A	2.42598	2.54615	3.17921
RDPYD19050449_A	2.86195	2.84323	3.54574
RDPYD19050450_A	2.47266	3.18927	3.52411
RDPYD19050451_A	2.45701	2.51206	3.17768
RDPYD19050452_A	2.39665	2.3089	3.04592
RDPYD19050454_A	2.86999	3.29318	3.77473
RDPYD19050455_A	2.78509	1.96855	3.06997
RDPYD19050456_A	2.35271	2.81858	3.27879
RDPYD19050457_A	2.37246	3.11946	3.4391
RDPYD19050458_A	2.43201	2.05098	2.93464
RDPYD19050459_A	2.63457	3.03025	3.52555
RDPYD19050460_A	2.23543	2.25028	2.936
RDPYD19050461_A	2.66991	2.31591	3.18605
RDPYD19050464_A	2.66863	2.74681	3.40087
RDPYD19050465_A	2.53136	3.08438	3.50102
RDPYD19050467_A	2.60131	2.8031	3.39535
RDPYD19050468_A	2.81017	2.76677	3.48161
RDPYD19050469_A	2.74602	2.97544	3.55388
RDPYD19050470_A	2.60402	2.31514	3.15273
RDPYD19050471_A	2.55589	2.73044	3.33631
RDPYD19050472_A	2.68274	2.44731	3.25817
RDPYD19050473_A	2.56398	1.59208	2.77118
RDPYD19050474_A	2.41431	1.35805	2.57933
RDPYD19050475_A	2.58376	3.12427	3.54716
RDPYD19050476_A	2.86832	3.10593	3.68028
RDPYD19050477_A	2.63941	2.37254	3.19912
RDPYD19050478_A	2.65228	2.95496	3.49677
RDPYD19050479_A	2.30417	2.7857	3.23808
RDPYD19050481_A	1.8316	0.989735	2.10381
RDPYD19050482_A	2.63383	2.98184	3.50098
RDPYD19050485_A	2.35596	2.75629	3.24927
RDPYD19050486_A	2.12174	1.45268	2.48036
RDPYD19050487_A	2.71058	2.50376	3.30031
RDPYD19050488_A	2.1894	3.29676	3.43623
RDPYD19050489_A	2.36727	2.92044	3.337
RDPYD19050490_A	2.52476	1.0718	2.49143
RDPYD19050492_A	2.48925	2.37057	3.12306
RDPYD19050493_A	2.5136	2.9117	3.4058
RDPYD19050495_A	2.68236	2.6412	3.35493
RDPYD19050496_A	2.78174	2.91533	3.54168
RDPYD19050497_A	2.63671	2.99297	3.50798
RDPYD19050498_A	2.28683	3.33632	3.50472
RDPYD19050499_A	2.47397	2.1641	3.01218
RDPYD19050500_A	2.70286	2.66615	3.37765
RDPYD19050501_A	2.63283	2.47912	3.24912
RDPYD19050502_A	2.44961	3.0819	3.4589
RDPYD19050503_A	2.84348	2.61746	3.42361
RDPYD19050504_A	2.48058	2.14602	3.00645
RDPYD19050505_A	2.57059	2.4715	3.21419
RDPYD19050506_A	2.57165	2.94712	3.45253
RDPYD19050507_A	2.60378	3.04034	3.51521
RDPYD19050508_A	2.70931	2.63012	3.36286
RDPYD19050509_A	2.61433	2.70248	3.35155
RDPYD19050510_A	2.57461	2.6675	3.3142
RDPYD19050512_A	2.65963	2.5702	3.30807
RDPYD19050513_A	2.5664	2.96824	3.46047
RDPYD19050514_A	2.54644	2.64906	3.2909
RDPYD19050515_A	2.57656	2.29535	3.1291
RDPYD19050516_A	1.91374	2.27235	2.78619
RDPYD19050517_A	2.31358	2.85098	3.27543
RDPYD19050518_A	2.59219	2.23503	3.10675
RDPYD19050521_A	2.91839	2.77962	3.54215
RDPYD19050522_A	2.45524	2.55399	3.19776
RDPYD19050526_B	2.85664	3.04535	3.64415
RDPYD19050528_A	2.88914	2.92946	3.60245
RDPYD19050530_A	2.52945	2.97749	3.44662
RDPYD19050531_A	2.56585	3.04013	3.49614
RDPYD19050533_A	2.52442	2.58109	3.2459
RDPYD19050534_A	2.50197	3.27879	3.58353
RDPYD19050535_A	2.38887	2.78236	3.27876
RDPYD19050536_A	2.71585	2.13808	3.12011
RDPYD19050537_A	2.87331	3.03081	3.64521
RDPYD19050538_A	2.37625	3.09549	3.42902
RDPYD19050539_A	2.76334	2.40157	3.2756
RDPYD19050540_A	2.77786	2.69497	3.42956
RDPYD19050541_A	2.47418	2.85187	3.35617
RDPYD19050542_A	2.23663	0.87285	2.24789
RDPYD19050543_A	2.6302	2.72726	3.37188
RDPYD19050544_A	2.55683	2.62411	3.28362
RDPYD19050545_A	2.12203	1.9107	2.70951
RDPYD19050549_A	2.76071	3.39851	3.77276
RDPYD19050551_A	2.49471	2.36946	3.12523
RDPYD19050552_A	2.43633	3.05123	3.43693
RDPYD19050553_A	2.32208	3.08216	3.39527
RDPYD19050554_A	2.34994	2.00866	2.87245
RDPYD19050555_A	2.73112	2.65636	3.38688
RDPYD19050558_A	2.65546	2.70894	3.37535
RDPYD19050559_A	2.27054	2.24489	2.95087
RDPYD19050560_A	2.48471	2.70297	3.28699
RDPYD19050562_A	2.6115	2.70091	3.34935
RDPYD19050563_A	2.6548	2.70905	3.37507
RDPYD19050564_A	0.380722	2.74356	2.25529
RDPYD19050565_A	2.49181	3.05814	3.46812
RDPYD19050566_A	2.57228	3.09328	3.52593
RDPYD19050567_A	2.23042	3.26005	3.43838
RDPYD19070394_B	2.90068	3.18286	3.73492
RDPYD19070395_B	2.55191	2.74782	3.34301
RDPYD19070396_B	2.51624	2.95554	3.42904
RDPYD19070397_B	2.7833	2.75296	3.46128
RDPYD19070399_B	2.60454	2.72039	3.35561
RDPYD19070400_B	2.81645	2.8226	3.51267
RDPYD19070401_A	2.72705	2.25258	3.18296
RDPYD19070402_A	2.63913	3.302	3.66371
RDPYD19070404_A	2.72088	2.88147	3.49432
RDPYD19070405_A	1.99629	2.78922	3.0859
RDPYD19070406_A	2.4136	2.70174	3.25082
RDPYD19070407_A	2.44461	2.22049	3.0257
RDPYD19070408_A	2.85416	2.65147	3.44596
RDPYD19070409_A	2.53211	2.48158	3.19999
RDPYD19070410_A	2.90351	1.90082	3.09531
RDPYD19070411_A	2.59261	2.64571	3.31231
RDPYD19070412_A	2.69771	2.98922	3.53661
RDPYD19070413_A	2.42713	2.66759	3.24051
RDPYD19070414_A	2.70875	3.27785	3.68645
RDPYD19070416_A	2.5069	2.6406	3.26689
RDPYD19070417_A	2.6391	1.21737	2.62138
RDPYD19070419_A	2.41795	2.51876	3.1615
RDPYD19070420_A	2.47875	2.90014	3.38259
RDPYD19070421_A	2.86861	2.85722	3.55606
RDPYD19070422_A	2.50359	2.66637	3.27813
RDPYD19070423_A	2.68267	2.6625	3.36573
RDPYD19070424_A	2.53062	2.96758	3.44225
RDPYD19070426_A	2.80327	2.98827	3.58892
RDPYD19070428_A	2.61992	2.82826	3.41724
RDPYD19070429_A	2.67683	2.7674	3.41526
RDPYD19070430_A	2.55784	2.44203	3.19308
RDPYD19070431_A	2.44006	2.71166	3.26901
RDPYD19070432_A	2.78054	2.73913	3.45298
RDPYD19070435_A	3.03508	3.17976	3.80057
RDPYD19070437_B	2.54922	2.69753	3.31652
RDPYD19070438_B	1.99053	1.80089	2.58886
RDPYD19070439_B	2.46227	2.08136	2.96496
RDPYD19070441_B	2.467	2.71613	3.28471
RDPYD19070443_B	3.1768	3.43545	3.99927
RDPYD19070444_B	2.58939	2.91391	3.44479
RDPYD19070446_B	2.36452	2.56505	3.15793
RDPYD19070447_B	2.53381	2.78811	3.35411
RDPYD19070448_B	2.65481	2.65025	3.34568
RDPYD19070449_B	2.52574	2.68952	3.30077
RDPYD19070450_B	2.16155	3.37444	3.46115
RDPYD19070451_A	2.41827	2.95573	3.38015
RDPYD19070452_B	2.44798	3.22895	3.53161
RDPYD19070453_B	2.77007	3.52866	3.84251
RDPYD19070454_B	2.67868	2.90343	3.4842
RDPYD19070455_B	2.80016	3.00777	3.59711
RDPYD19070457_B	2.19003	2.04924	2.81278
RDPYD19070459_B	2.66693	2.59733	3.32528
RDPYD19070460_B	2.38513	3.20378	3.4876
RDPYD19070463_B	2.69894	3.15765	3.62144
RDPYD19070465_B	2.50611	2.75966	3.32603
RDPYD19070466_B	2.67297	2.49404	3.27665
RDPYD19070467_B	2.69296	2.67409	3.37667
RDPYD19070468_B	2.72168	2.6858	3.39688
RDPYD19070471_A	1.7427	2.88117	3.00508
RDPYD19070472_A	2.83574	2.81226	3.51715
RDPYD19070473_A	2.5048	2.66232	3.27671
RDPYD19070474_A	2.91217	3.34496	3.82172
RDPYD19070475_A	2.38866	3.0189	3.39693
RDPYD19070477_A	2.56131	2.64422	3.29591
RDPYD19070478_A	2.9318	3.23225	3.77517
RDPYD19070479_A	2.52518	3.06111	3.48629
RDPYD19070480_A	2.38189	3.1825	3.47534
RDPYD19070481_A	2.46694	2.79492	3.32408
RDPYD19070482_A	2.64003	2.85405	3.44018
RDPYD19070483_A	2.68104	2.61284	3.34008
RDPYD19070484_A	2.16763	3.46073	3.50733
RDPYD19070485_A	2.68684	3.37581	3.72447
RDPYD19070486_A	2.61457	2.79393	3.39739
RDPYD19070487_A	2.45333	2.49735	3.16849
RDPYD19070488_A	2.75212	2.86625	3.50233
RDPYD19070489_A	1.57162	2.47672	2.71732
RDPYD19070491_A	2.5288	3.0015	3.4583
RDPYD19070492_A	2.57779	2.68237	3.32323
RDPYD19070493_A	2.22354	0.663972	2.1369
RDPYD19070494_B	2.57302	2.58913	3.27422
RDPYD19070495_B	2.77971	2.27394	3.21997
RDPYD19070496_B	2.67326	2.67096	3.36526
RDPYD19070497_B	2.9514	3.1389	3.7383
RDPYD19070498_B	2.55578	2.50701	3.22454
RDPYD19070499_B	2.76568	2.95158	3.55178
RDPYD19070500_B	2.49925	2.81268	3.34911
RDPYD19070501_B	2.49912	3.05866	3.47204
RDPYD19070502_B	2.56122	3.13367	3.5406
RDPYD19070503_B	2.57756	2.70787	3.33586
RDPYD19070504_B	2.50756	2.88297	3.38841
RDPYD19070505_B	2.47883	2.81313	3.33913
RDPYD19070506_B	3.10889	2.79396	3.64457
RDPYD19070507_B	2.21738	2.44242	3.02305
RDPYD19070509_B	2.32935	3.01208	3.36386
RDPYD19070510_B	2.67589	2.56121	3.3117
RDPYD19070511_B	2.67257	2.56654	3.3127
RDPYD19070512_B	2.53054	3.32457	3.6207
RDPYD19070514_B	2.44209	2.54805	3.18822
RDPYD19070517_B	3.01257	2.2891	3.34398
RDPYD19070518_B	2.47471	2.49284	3.17692
RDPYD19070519_B	1.76981	0.96365	2.05988
RDPYD19070520_B	2.67282	2.68352	3.37132
RDPYD19070521_B	2.66544	2.57785	3.3148
RDPYD19070522_B	2.47848	2.65325	3.25901
RDPYD19070523_B	2.6291	2.32221	3.1688
RDPYD19070524_B	2.64109	2.84404	3.43571
RDPYD19070525_A	2.2257	0.830712	2.22135
RDPYD19070526_A	2.54451	2.14475	3.03778
RDPYD19070527_A	2.2296	2.78455	3.20022
RDPYD19070529_A	2.53346	2.5144	3.21708
RDPYD19070533_A	2.20328	2.6033	3.09644
RDPYD19070534_A	2.6133	2.56164	3.28062
RDPYD19070535_A	2.50953	2.28183	3.08883
RDPYD19070537_A	2.70759	2.45266	3.27327
RDPYD19070538_A	2.35919	2.14014	2.94281
RDPYD19070539_A	2.49366	2.4642	3.17208
RDPYD19070540_A	2.74688	3.24222	3.6877
RDPYD19070541_A	2.6505	2.57219	3.30449
RDPYD19070542_A	2.54427	2.63152	3.28104
RDPYD19070543_A	2.62357	2.69587	3.35287
RDPYD19070544_A	2.74377	2.71232	3.42119
RDPYD19070545_A	1.97785	2.59073	2.97744
RDPYD19070546_B	2.29021	0.989142	2.33282
RDPYD19070547_B	2.86283	2.2629	3.25601
RDPYD19070556_A	2.64917	2.44634	3.2409
RDPYD19070557_A	2.57289	2.74826	3.35372
RDPYD19070563_A	2.60155	2.48607	3.23696
RDPYD19070564_A	2.57178	3.31865	3.63836
RDPYD19070565_A	2.45277	2.98595	3.41251
RDPYD19070566_B	2.63594	2.66297	3.3426
RDPYD19070567_B	2.71756	2.6811	3.39248
RDPYD19070568_B	2.77725	3.03218	3.59786
RDPYD19070569_B	2.76641	2.56213	3.35742
RDPYD19070570_B	2.25657	2.76816	3.20551
RDPYD19070571_B	2.54965	2.92829	3.43212
RDPYD19070573_B	2.4595	3.06982	3.4578
RDPYD19070574_B	3.15265	3.29525	3.9171
RDPYD19070575_B	2.52974	1.33652	2.62628
RDPYD19070576_B	2.69242	2.87799	3.47835
RDPYD19070577_B	2.77738	3.08936	3.62652
RDPYD19070578_B	2.55711	2.81116	3.37728
RDPYD19070579_B	2.51584	2.57338	3.23775
RDPYD19070580_B	2.65514	2.4845	3.26297
RDPYD19070581_B	2.26993	1.65189	2.65406
RDPYD19070582_B	2.58899	2.1352	3.05524
RDPYD19070585_B	2.34373	2.14431	2.93717
RDPYD19080309_A	2.43629	2.77321	3.2979
RDPYD19080310_A	2.70296	2.93443	3.51185
RDPYD19080312_A	2.50969	2.64252	3.26925
RDPYD19080313_A	3.1842	3.28802	3.92926
RDPYD19080314_A	2.06053	2.72209	3.08446
RDPYD19080315_A	2.55125	3.21271	3.57513
RDPYD19080316_A	2.81871	3.24968	3.72734
RDPYD19080317_A	2.5597	2.39067	3.16833
RDPYD19080318_A	2.08374	2.56209	3.01607
RDPYD19080319_A	2.61846	2.53799	3.27137
RDPYD19080320_A	2.7771	2.96779	3.56559
RDPYD19080321_A	2.41569	3.06531	3.43365
RDPYD19080322_A	2.58812	2.70489	3.33966
RDPYD19080323_A	2.94834	3.23815	3.78639
RDPYD19080324_A	2.60846	3.01824	3.5065
RDPYD19080325_A	2.51098	2.95552	3.4264
RDPYD19080326_A	2.53093	2.50198	3.2096
RDPYD19080327_A	2.47058	2.61871	3.23779
RDPYD19080328_A	2.58392	2.34599	3.1581
RDPYD19080329_A	2.67506	2.7277	3.39453
RDPYD19080330_A	2.61898	2.85507	3.43017
RDPYD19080331_A	2.8244	3.24784	3.72927
RDPYD19080332_A	2.84613	3.20158	3.717
RDPYD19080333_A	2.49865	3.06729	3.47611
RDPYD19080335_A	2.69162	2.73199	3.40495
RDPYD19080337_A	3.34177	2.17462	3.45134
RDPYD19080339_A	2.88494	2.20512	3.23818
RDPYD19080340_A	2.49213	2.96577	3.4221
RDPYD19080342_A	2.5324	3.19933	3.55901
RDPYD19080343_A	2.80654	1.79127	2.99205
RDPYD19080346_A	2.68976	2.65395	3.365
RDPYD19080347_A	2.94178	2.82753	3.5778
RDPYD19080348_A	2.82976	3.26752	3.74179
RDPYD19080349_A	2.22396	2.35022	2.98024
RDPYD19080350_A	2.52677	2.31408	3.11357
RDPYD19080351_A	2.72818	3.10968	3.61208
RDPYD19080352_A	2.59697	2.43522	3.20924
RDPYD19080353_A	2.70137	3.17039	3.62903
RDPYD19080354_A	2.52827	2.46194	3.18825
RDPYD19080355_A	2.65314	2.56494	3.30219
RDPYD19080356_A	2.61524	2.76842	3.38498
RDPYD19080357_A	2.58013	2.96727	3.46685
RDPYD19080358_A	2.9132	3.2413	3.7704
RDPYD19080361_A	2.89297	3.19523	3.73725
RDPYD19080362_A	2.18729	2.24566	2.90963
RDPYD19080363_A	2.53508	2.94193	3.43165
RDPYD19080364_A	2.42628	3.13162	3.4721
RDPYD19080365_A	2.48625	2.56112	3.21683
RDPYD19080366_A	2.40483	2.94239	3.36676
RDPYD19080367_A	1.93671	3.03527	3.17914
RDPYD19080368_A	2.59892	2.57935	3.28228
RDPYD19080369_A	2.54445	2.88099	3.40587
RDPYD19080370_A	2.54535	2.56515	3.2484
RDPYD19080371_A	2.3863	2.80943	3.29101
RDPYD19080372_A	2.14142	2.94695	3.23733
RDPYD19080373_A	2.7295	3.04412	3.57996
RDPYD19080374_A	2.291	2.59801	3.13765
RDPYD19080375_A	2.8039	3.37557	3.78288
RDPYD19080376_A	2.71674	3.22669	3.66487
RDPYD19080377_A	2.18147	2.18701	2.87739
RDPYD19080378_A	2.59403	2.48732	3.23382
RDPYD19080379_A	2.22299	2.69704	3.15316
RDPYD19080380_A	2.73766	2.74737	3.43566
RDPYD19080382_A	1.50824	1.90495	2.39974
RDPYD19080383_A	2.45842	2.81414	3.32943
RDPYD19080384_A	2.44524	2.99853	3.41503
RDPYD19080385_A	2.80798	2.65129	3.42278
RDPYD19080386_A	2.69559	3.30514	3.69351
RDPYD19080388_A	2.74563	2.69092	3.41142
RDPYD19080392_A	2.47472	2.61727	3.23914
RDPYD19080394_A	2.12177	2.71435	3.11121
RDPYD19080395_A	2.79917	2.44348	3.31447
RDPYD19080397_A	2.52069	2.40143	3.15421
RDPYD19080398_A	2.64183	3.18052	3.60432
RDPYD19080399_A	2.08105	3.29243	3.37989
RDPYD19080400_A	2.71578	2.68898	3.39553
RDPYD19080401_A	2.89628	3.20844	3.7455
RDPYD19080402_A	3.22778	3.08505	3.84956
RDPYD19080403_A	2.65999	2.56242	3.30435
RDPYD19080405_A	2.50808	3.03128	3.46283
RDPYD19080406_A	2.83669	3.24368	3.73333
RDPYD19080407_A	2.51381	2.44106	3.17058
RDPYD19080408_A	2.48979	2.62305	3.24957
RDPYD19080409_A	2.54926	3.04189	3.48872
RDPYD19080410_A	2.38334	2.96208	3.36586
RDPYD19080411_A	2.26175	2.98141	3.31473
RDPYD19080413_A	2.58836	2.55974	3.2672
RDPYD19080414_A	2.70278	2.97525	3.53216
RDPYD19080415_A	2.05377	1.71279	2.57643
RDPYD19080416_A	2.58021	2.56007	3.26329
RDPYD19080417_A	2.23401	1.85159	2.73595
RDPYD19080418_A	2.52854	2.52489	3.21987
RDPYD19080420_A	2.59282	3.03817	3.50865
RDPYD19080421_A	2.5923	2.71416	3.34638
RDPYD19080422_A	2.60955	2.75453	3.37518
RDPYD19080423_A	2.79926	3.06918	3.62737
RDPYD19080424_A	2.88907	3.32001	3.79769
RDPYD19080425_A	2.54932	2.67625	3.30593
RDPYD19080426_A	2.52025	2.92473	3.41564
RDPYD19080427_A	2.46921	2.5123	3.1839
RDPYD19080428_A	2.53466	2.62892	3.27494
RDPYD19080429_A	2.50546	2.33805	3.1149
RDPYD19080432_A	2.65815	2.68428	3.36436
RDPYD19080434_A	2.30989	2.45267	3.07443
RDPYD19080435_A	2.26798	2.00901	2.83164
RDPYD19080437_A	2.51437	2.68503	3.29285
RDPYD19080438_A	2.44313	3.12327	3.47635
RDPYD19080439_A	2.55969	2.59058	3.26828
RDPYD19080440_A	2.76335	3.12314	3.63639
RDPYD19080441_A	2.70644	2.70908	3.40091
RDPYD19080442_A	2.56096	2.4467	3.19698
RDPYD19080443_A	1.98107	1.3826	2.37498
RDPYD19080444_A	2.66597	2.5209	3.28658
RDPYD19080445_A	2.8201	2.80227	3.50433
RDPYD19080446_A	2.15008	2.78788	3.16213
RDPYD19080447_A	2.7686	3.15678	3.65584
RDPYD19080448_A	2.73285	3.31275	3.71595
RDPYD19080449_A	2.63729	2.7564	3.39
RDPYD19080450_A	2.66097	2.86765	3.45746
RDPYD19080451_A	2.61948	2.47853	3.24215
RDPYD19080453_A	2.62476	3.2627	3.63687
RDPYD19080454_A	2.36096	3.05794	3.4026
RDPYD19080455_A	2.28079	2.92065	3.29387
RDPYD19080456_A	2.77031	2.84541	3.50101
RDPYD19080457_A	2.32252	3.2194	3.46411
RDPYD19080458_A	2.67161	2.60144	3.32967
RDPYD19080459_A	3.25781	3.14752	3.89581
RDPYD19080460_A	2.70996	2.92414	3.5102
RDPYD19080461_A	2.33265	2.99864	3.35879
RDPYD19080464_A	2.74503	2.07029	3.10081
RDPYD19080465_A	2.75097	3.42258	3.77992
RDPYD19080467_A	2.48569	2.81013	3.34106
RDPYD19080468_A	2.56883	2.97483	3.46498
RDPYD19080469_A	2.57597	2.6595	3.31088
RDPYD19080470_A	2.49679	2.68771	3.2854
RDPYD19080471_A	2.52408	2.70926	3.30982
RDPYD19080472_A	2.2908	2.96745	3.32227
RDPYD19080473_A	2.47365	2.81044	3.33519
RDPYD19080474_A	2.2891	1.11044	2.39292
RDPYD19080475_A	2.48522	2.99137	3.43144
RDPYD19080476_A	2.44997	2.35851	3.09739
RDPYD19080477_A	2.6589	3.08012	3.56266
RDPYD19080478_A	2.72575	3.52523	3.81864
RDPYD19080479_A	2.57535	2.41535	3.1885
RDPYD19080480_A	2.65595	3.11407	3.57816
RDPYD19080481_A	2.7069	2.62909	3.36114
RDPYD19080482_A	2.56902	2.65074	3.30303
RDPYD19080483_A	2.65564	2.67487	3.3584
RDPYD19080484_A	2.69576	3.11168	3.59687
RDPYD19080485_A	2.26246	3.19296	3.42086
RDPYD19080486_A	2.49985	2.69522	3.29068
RDPYD19080487_A	2.65308	2.95694	3.49816
RDPYD19080488_A	2.60981	2.5543	3.2752
RDPYD19080489_A	2.73205	2.60718	3.36276
RDPYD19080490_A	2.51158	3.1888	3.54333
RDPYD19080491_A	2.78729	3.19194	3.68276
RDPYD19080492_A	2.66683	2.83855	3.44584
RDPYD19080493_A	2.48679	2.76435	3.31872
RDPYD19080494_A	2.63703	3.10014	3.56173
RDPYD19080496_A	2.60346	3.02972	3.50974
RDPYD19080498_A	2.76883	2.66668	3.4109
RDPYD19080499_A	2.73504	2.93507	3.52821
RDPYD19080502_A	2.63929	2.7087	3.36714
RDPYD19080503_A	2.78768	2.61565	3.39481
RDPYD19080504_A	2.85033	3.19635	3.71649
RDPYD19080506_A	2.48551	2.9841	3.42795
RDPYD19080507_A	1.24944	2.67645	2.65609
RDPYD19080508_A	2.50063	3.0093	3.44811
RDPYD19080509_A	2.88541	2.5957	3.4337
RDPYD19080510_A	2.70685	3.12855	3.61085
RDPYD19080511_A	2.58551	3.20867	3.59024
RDPYD19080512_A	3.23081	3.30753	3.96231
RDPYD19080513_A	2.78984	2.78139	3.47876
RDPYD19080514_A	2.76325	2.9119	3.53072
RDPYD19080515_A	2.64445	2.74544	3.3881
RDPYD19080516_A	2.58172	3.00926	3.48864
RDPYD19080517_A	2.40439	1.19571	2.4932
RDPYD19080519_A	2.47794	3.14318	3.50371
RDPYD19080520_A	2.97485	3.13734	3.74924
RDPYD19080521_A	2.50684	2.84971	3.37142
RDPYD19080523_A	2.61967	2.6165	3.31123
RDPYD19080525_A	2.80636	2.61229	3.40247
RDPYD19080527_A	2.52385	2.51935	3.21475
RDPYD19080529_A	2.4602	3.27478	3.56064
RDPYD19080530_A	2.84439	3.23926	3.73497
RDPYD19080533_A	2.65724	3.04269	3.54311
RDPYD19080535_A	2.4404	1.72752	2.77711
RDPYD19080542_A	2.96405	3.0242	3.68727
RDPYD19080546_A	2.44046	2.92771	3.37723
RDPYD19080549_A	2.67314	3.34611	3.70277
RDPYD19080550_A	2.57545	2.50948	3.23561
RDPYD19080551_A	2.32755	3.12645	3.42015
RDPYD19080553_A	3.02696	3.39025	3.90176
RDPYD19080556_A	2.56158	2.8341	3.39099
RDPYD19080557_A	2.65987	2.93419	3.49018
RDPYD19080558_A	2.6737	2.94049	3.50024
RDPYD19080559_A	2.48791	2.55215	3.21318
RDPYD19080560_A	2.53846	3.3757	3.65023
RDPYD19080561_A	2.7915	3.32377	3.75078
RDPYD19080562_A	2.32354	2.11036	2.9101
RDPYD19080564_A	2.34907	3.10473	3.42005
RDPYD19080565_A	2.35303	2.06102	2.90017
RDPYD19080566_A	2.67211	3.00884	3.53362
RDPYD19080567_A	2.76392	2.73697	3.44359
RDPYD19080568_A	2.54104	2.5712	3.24927
RDPYD19080569_A	2.72063	3.21991	3.66342
RDPYD19080570_A	2.47318	2.7771	3.31829
RDPYD19080571_A	2.33516	1.74064	2.73105
RDPYD19080572_A	2.05812	3.13333	3.28887
RDPYD19080573_A	1.77067	2.3443	2.75063
RDPYD19080574_A	2.47465	2.68847	3.2747
RDPYD19080575_A	2.67083	2.34856	3.20284
RDPYD19080577_A	2.61219	2.92253	3.46051
RDPYD19080578_A	2.72696	3.02901	3.57113
RDPYD19080579_A	2.53821	2.51713	3.22082
RDPYD19080580_A	2.20079	3.47025	3.52867
RDPYD19080582_A	2.66564	2.73311	3.39252
RDPYD19080583_A	2.64383	2.40205	3.21609
RDPYD19080584_A	2.70845	3.40451	3.74963
RDPYD19080586_A	2.08138	2.44367	2.95567
RDPYD19080587_A	2.42736	2.90745	3.36055
RDPYD19080588_A	2.63341	2.41616	3.21793
RDPYD19080589_A	2.66561	2.71076	3.38133
RDPYD19080590_A	2.89644	3.16026	3.7215
RDPYD19081497_A	2.58087	2.54932	3.25825
RDPYD19081498_A	2.69428	2.57894	3.32976
RDPYD19081499_A	2.91756	2.82451	3.56418
RDPYD19081500_A	2.47642	2.75048	3.3066
RDPYD19081501_A	2.66883	2.84254	3.44883
RDPYD19081502_A	2.40889	3.18509	3.49014
RDPYD19081503_A	2.59575	2.56694	3.27449
RDPYD19081504_A	2.4957	2.71954	3.30077
RDPYD19081506_A	2.48845	2.43647	3.15561
RDPYD19081507_A	2.56021	2.78216	3.36433
RDPYD19081508_A	1.28618	2.80591	2.73919
RDPYD19081509_A	2.50181	2.6492	3.26865
RDPYD19081512_A	2.58497	2.6496	3.31043
RDPYD19081513_A	2.68415	2.60195	3.33619
RDPYD19081514_A	2.2936	2.88017	3.28003
RDPYD19081515_A	2.43335	2.63375	3.2267
RDPYD19081516_A	2.51943	2.79447	3.3501
RDPYD19081517_A	2.44761	1.54549	2.6897
RDPYD19081519_A	2.44525	2.57358	3.20256
RDPYD19081521_A	2.88614	2.64772	3.46008
RDPYD19081522_A	2.41929	2.77444	3.29001
RDPYD19081523_A	2.61491	2.97761	3.48941
RDPYD19081525_A	2.53152	3.2812	3.59951
RDPYD19081526_A	2.64883	2.3911	3.21312
RDPYD19081527_A	2.64324	3.15242	3.59098
RDPYD19081528_A	2.67717	2.79718	3.43032
RDPYD19081529_A	2.52108	2.4658	3.18659
RDPYD19081530_A	2.37526	2.85188	3.30672
RDPYD19081532_A	2.58271	2.83197	3.40049
RDPYD19081533_A	2.43693	3.41332	3.61827
RDPYD19081534_A	2.28921	2.63463	3.15506
RDPYD19081535_A	2.8053	2.9371	3.56435
RDPYD19081536_A	2.28394	2.25732	2.96378
RDPYD19081538_A	2.83931	3.01353	3.61957
RDPYD19081540_A	2.41364	3.15599	3.47796
RDPYD19081541_A	3.21634	2.63467	3.61865
RDPYD19081542_A	2.80573	2.81706	3.50454
RDPYD19081543_A	2.42936	2.45089	3.13328
RDPYD19081544_A	2.85424	2.86591	3.55322
RDPYD19081545_A	2.68584	2.66854	3.37033
RDPYD19081547_A	2.39702	2.65947	3.22139
RDPYD19081548_A	2.61413	3.01404	3.50723
RDPYD19081549_A	2.26086	2.72363	3.18539
RDPYD19081550_A	2.5644	2.52248	3.23659
RDPYD19081552_A	2.29633	2.03973	2.86118
RDPYD19081553_A	2.88607	2.70043	3.48639
RDPYD19081555_A	2.143	2.72669	3.12799
RDPYD19081556_A	2.77374	3.61345	3.88674
RDPYD19081557_A	2.80124	3.15859	3.67306
RDPYD19081558_A	2.50895	3.08108	3.48816
RDPYD19081560_A	2.88698	1.62767	2.95047
RDPYD19081561_A	2.4365	2.9928	3.4078
RDPYD19081562_A	2.35327	2.63316	3.18636
RDPYD19081564_A	2.69571	2.97055	3.52628
RDPYD19081567_A	2.52213	2.85732	3.38287
RDPYD19081569_A	2.49388	2.41859	3.14938
RDPYD19081570_A	2.60404	2.44884	3.21959
RDPYD19081571_A	2.26604	3.20024	3.42629
RDPYD19081572_A	2.52269	2.57134	3.24016
RDPYD19081574_A	2.4042	2.71011	3.2503
RDPYD19081576_A	3.22216	2.73088	3.66966
RDPYD19081579_A	2.58171	2.96885	3.46842
RDPYD19081580_A	2.63615	2.65385	3.33815
RDPYD19081585_A	2.52504	2.93296	3.42214
RDPYD19081588_A	2.55461	2.62266	3.28179
RDPYD19081590_A	2.46326	2.8907	3.37013
RDPYD19081591_A	2.42004	2.24717	3.02675
RDPYD19081592_A	2.39816	2.99984	3.39215
RDPYD19081593_A	1.9209	1.22863	2.26791
RDPYD19081594_A	2.58309	2.57123	3.27031
RDPYD19081595_A	2.47534	2.90222	3.38193
RDPYD19081596_A	2.57883	2.74753	3.35633
RDPYD19081597_A	2.48512	2.77862	3.32502
RDPYD19081598_A	2.64124	2.86745	3.44749
RDPYD19081600_A	2.59209	3.26118	3.61978
RDPYD19081601_A	2.32164	2.69197	3.19995
RDPYD19081602_A	2.36753	3.06675	3.41029
RDPYD19081603_A	2.48928	3.02453	3.45005
RDPYD19081605_A	2.30027	3.29343	3.49
RDPYD19081607_A	3.24938	2.86427	3.74997
RDPYD19081608_A	3.01121	3.29443	3.84597
RDPYD19081609_A	2.48842	3.01619	3.44545
RDPYD19081610_A	2.44651	2.84696	3.33988
RDPYD19081611_A	2.60385	3.02169	3.50592
RDPYD19081612_A	2.22516	2.34451	2.97798
RDPYD19081615_A	2.45789	2.56119	3.20269
RDPYD19081616_A	2.55531	3.0691	3.50535
RDPYD19081617_A	2.48313	2.80528	3.33735
RDPYD19081619_A	2.59329	2.71324	3.34641
RDPYD19081620_A	2.61451	2.1717	3.08625
RDPYD19081621_A	2.48362	2.56143	3.21567
RDPYD19081622_A	2.28434	2.58052	3.12558
RDPYD19081624_A	2.48499	2.60279	3.23703
RDPYD19081625_A	2.53544	2.84911	3.38542
RDPYD19081626_A	2.51578	2.61244	3.25726
RDPYD19081627_A	2.48885	3.41685	3.646
RDPYD19081629_A	2.60903	2.48253	3.23893
RDPYD19081630_A	2.55729	2.47943	3.21151
RDPYD19081631_A	2.28325	1.47792	2.57373
RDPYD19081633_A	2.52179	2.41424	3.16116
RDPYD19081634_A	2.52463	2.53472	3.22282
RDPYD19081635_A	2.76851	2.88526	3.52003
RDPYD19081638_A	2.6021	2.88666	3.43752
RDPYD19081639_A	2.45393	3.20178	3.521
RDPYD19081641_A	2.57659	2.45368	3.20828
RDPYD19081642_A	2.66003	3.27254	3.65943
RDPYD19081643_A	2.59723	3.0501	3.51681
RDPYD19081645_A	2.58333	2.58771	3.27867
RDPYD19081646_A	2.62878	2.77472	3.3949
RDPYD19081647_A	2.59323	2.68941	3.33447
RDPYD19081648_A	2.58145	3.22458	3.59617
RDPYD19081649_A	2.5262	3.01357	3.46303
RDPYD19081650_A	2.529	2.60737	3.26133
RDPYD19081651_A	2.5349	2.62008	3.27064
RDPYD19081653_A	2.08795	2.95627	3.21525
RDPYD19081655_A	2.61866	3.10108	3.55302
RDPYD19081656_A	2.55985	2.77323	3.35969
RDPYD19081657_A	2.65748	2.4489	3.24634
RDPYD19081659_A	1.95134	1.9824	2.66002
RDPYD19081661_A	2.64185	2.55367	3.29091
RDPYD19081662_A	2.45953	2.66699	3.25641
RDPYD19081663_A	2.5505	2.64137	3.28908
RDPYD19081664_A	2.69914	3.01319	3.54931
RDPYD19081666_A	2.43096	2.64318	3.23022
RDPYD19081670_A	2.6743	3.2292	3.64489
RDPYD19081671_A	2.7823	0.841231	2.50491
RDPYD19081672_A	2.25007	2.43849	3.03743
RDPYD19081673_A	2.52563	2.44422	3.17807
RDPYD19081675_A	2.77495	3.04573	3.60349
RDPYD19081676_A	2.45746	2.84545	3.3446
RDPYD19081677_A	2.40773	2.03246	2.91324
RDPYD19081678_A	2.5654	2.88465	3.41817
RDPYD19081679_A	2.84125	3.13501	3.68128
RDPYD19081680_A	2.71871	3.41226	3.75863
RDPYD19081681_A	2.59064	2.56046	3.26869
RDPYD19081939_A	2.5686	2.46754	3.21122
RDPYD19081940_A	2.47086	3.09031	3.47373
RDPYD19081942_A	2.8122	3.0174	3.60795
RDPYD19081948_A	2.47557	3.05369	3.45778
RDPYD19081953_A	2.4441	1.71893	2.77467
RDPYD19081955_A	2.55508	1.18974	2.56556
RDPYD19081956_A	2.61965	2.68526	3.3456
RDPYD19081957_A	2.27602	0.814087	2.2382
RDPYD19081958_A	2.86168	2.44889	3.34843
RDPYD19081959_A	2.68264	2.67154	3.37024
RDPYD19081960_A	2.76804	2.67487	3.4146
RDPYD19081961_A	2.53798	2.57386	3.24907
RDPYD19081962_A	2.46901	3.12296	3.48913
RDPYD19081963_A	2.58129	3.28269	3.62514
RDPYD19081964_A	2.94119	2.65983	3.49366
RDPYD19081965_A	2.4837	2.79127	3.33063
RDPYD19081966_A	2.41302	2.96363	3.38147
RDPYD19081967_A	2.67119	2.54137	3.29943
RDPYD19081968_A	2.60319	2.50831	3.24889
RDPYD19081969_A	2.83312	2.65896	3.43919
RDPYD19081970_A	2.4071	2.96578	3.37959
RDPYD19081971_A	2.53832	2.61975	3.27218
RDPYD19081973_A	2.58251	2.64459	3.3067
RDPYD19081974_A	2.48794	2.38707	3.13065
RDPYD19081975_A	2.61956	3.01707	3.51146
RDPYD19081976_A	2.53226	2.83551	3.37703
RDPYD19081977_A	2.59205	2.60944	3.29389
RDPYD19081978_A	2.701	3.07735	3.58232
RDPYD19081980_A	2.63508	3.10158	3.56148
RDPYD19081981_A	2.67632	2.54745	3.30503
RDPYD19081982_A	2.58655	2.75863	3.36574
RDPYD19081983_A	2.75827	3.01528	3.57992
RDPYD19081984_A	2.68398	2.71719	3.39373
RDPYD19081985_A	2.58864	2.63378	3.30436
RDPYD19081986_A	2.72187	2.87121	3.48968
RDPYD19081987_A	2.77465	3.08496	3.62295
RDPYD19081988_A	2.4157	2.74301	3.2725
RDPYD19081989_A	2.49437	2.38135	3.13101
RDPYD19081990_A	2.61886	2.69847	3.35182
RDPYD19081991_A	2.67807	2.32139	3.19288
RDPYD19081992_A	3.13991	2.76508	3.64564
RDPYD19081993_A	2.87067	2.43685	3.34691
RDPYD19081994_A	2.4435	2.98875	3.40927
RDPYD19081995_A	2.82881	3.02976	3.62243
RDPYD19081996_A	2.46703	2.80921	3.33127
RDPYD19081997_A	2.57202	2.54664	3.25248
RDPYD19081998_A	2.71271	2.68193	3.39047
RDPYD19081999_A	2.29372	2.48247	3.08124
RDPYD19082000_A	2.5584	2.82152	3.38311
RDPYD19082001_A	3.00674	2.81649	3.60476
RDPYD19082002_A	3.48301	2.89112	3.88021
RDPYD19082003_A	3.01556	3.2025	3.80218
RDPYD19082005_A	2.68691	2.77301	3.42311
RDPYD19082006_A	2.54091	2.64923	3.28822
RDPYD19082007_A	2.56744	3.27046	3.6121
RDPYD19082008_A	2.76401	1.95792	3.05411
RDPYD19082009_A	2.77915	2.69115	3.4283
RDPYD19082010_A	2.61421	2.91855	3.45953
RDPYD19082012_A	2.48499	2.78537	3.32833
RDPYD19082013_A	2.60609	3.16987	3.58113
RDPYD19082014_A	2.68958	2.51663	3.29625
RDPYD19082015_A	2.83125	2.68343	3.45049
RDPYD19082016_A	2.73367	2.95392	3.53694
RDPYD19082018_A	2.68236	3.29387	3.68126
RDPYD19082021_A	2.64566	2.8285	3.43023
RDPYD19082026_A	2.54458	2.7379	3.33438
RDPYD19082028_A	2.74392	3.02277	3.57649
RDPYD19082029_A	3.07454	2.9548	3.70782
RDPYD19082030_A	2.18184	2.89442	3.23128
RDPYD19082031_A	2.43336	2.35331	3.08648
RDPYD19082032_A	2.46431	3.15277	3.50169
RDPYD19082035_A	2.59219	2.4742	3.22634
RDPYD19082036_A	2.51716	2.6282	3.26583
RDPYD19082037_A	2.67726	2.35202	3.20779
RDPYD19082038_A	2.74721	2.43306	3.28329
RDPYD19082039_A	2.59021	3.06199	3.51924
RDPYD19082040_A	2.67722	2.92682	3.49517
RDPYD19082041_A	2.55415	3.0003	3.47037
RDPYD19082043_A	2.59212	2.76738	3.3729
RDPYD19082044_A	2.78949	3.04861	3.6122
RDPYD19082045_A	2.69203	3.15924	3.61878
RDPYD19082046_A	2.2921	1.33302	2.50571
RDPYD19082047_A	2.70033	2.76647	3.42654
RDPYD19082048_A	2.68932	3.09399	3.5848
RDPYD19082050_A	2.46473	3.34863	3.59983
RDPYD19082051_A	2.52894	2.6343	3.27477
RDPYD19082052_A	2.52711	3.05668	3.48504
RDPYD19082053_A	2.739	3.03305	3.57917
RDPYD19082054_A	2.3616	3.13657	3.44224
RDPYD19082055_A	2.24898	2.16314	2.89921
RDPYD19082056_A	2.74817	3.05539	3.59493
RDPYD19082057_A	2.58888	3.03271	3.50394
RDPYD19082058_A	2.63557	3.1817	3.60178
RDPYD19082059_A	2.24196	2.72394	3.1761
RDPYD19082060_A	2.58682	2.65185	3.31248
RDPYD19082061_A	2.45516	3.06383	3.45264
RDPYD19082062_A	2.45769	2.7196	3.28179
RDPYD19082063_A	2.36141	2.23739	2.99255
RDPYD19082064_A	2.4591	2.5702	3.2078
RDPYD19082065_A	2.59088	2.89345	3.43531
RDPYD19082066_A	2.63088	2.78854	3.40285
RDPYD19082067_A	2.389	1.26384	2.51957
RDPYD19082068_A	2.71291	2.89573	3.49746
RDPYD19082069_A	2.63113	3.19535	3.60639
RDPYD19082070_A	2.37134	1.00958	2.38361
RDPYD19082072_A	2.54615	2.8826	3.40752
RDPYD19082074_A	2.62642	3.11057	3.56164
RDPYD19082075_A	2.71732	3.018	3.56081
RDPYD19082076_A	2.5368	2.61209	3.26759
RDPYD19082078_A	2.59226	3.06036	3.51945
RDPYD19082079_A	2.47915	2.7938	3.32962
RDPYD19082080_A	2.43291	2.60615	3.21267
RDPYD19082081_A	2.60534	2.75014	3.37089
RDPYD19082082_A	2.60787	2.49686	3.24551
RDPYD19082083_A	2.5156	2.51561	3.20875
RDPYD19082084_A	2.4927	3.13614	3.50757
RDPYD19082085_A	2.64886	3.0912	3.56318
RDPYD19082086_A	2.47905	2.53641	3.20088
RDPYD19082087_A	2.70487	2.50927	3.30022
RDPYD19082088_A	2.77809	2.84663	3.5055
RDPYD19082090_A	2.52628	2.56063	3.2366
RDPYD19082091_A	2.45764	2.75015	3.29704
RDPYD19082092_A	2.87391	2.79088	3.52554
RDPYD19082094_A	2.60918	2.66223	3.32885
RDPYD19082095_A	2.53434	2.89453	3.40758
RDPYD19082096_A	2.36039	3.16508	3.45588
RDPYD19082097_A	2.6184	2.97664	3.49067
RDPYD19082098_A	2.73758	2.75568	3.43978
RDPYD19082099_A	2.76139	1.98111	3.0644
RDPYD19082100_A	2.4931	2.08787	2.98363
RDPYD19082101_A	2.79263	2.88745	3.53319
RDPYD19082102_A	2.74105	2.64419	3.38576
RDPYD19082103_A	2.73403	3.13787	3.6291
RDPYD19082104_A	2.59687	1.94459	2.96388
RDPYD19082105_A	2.60392	2.42153	3.20587
RDPYD19082106_A	2.4824	2.75427	3.31148
RDPYD19082107_A	2.72467	2.81251	3.46174
RDPYD19082108_A	2.50611	2.91976	3.40608
RDPYD19082110_A	2.82855	2.89779	3.55632
RDPYD19082112_A	2.41812	2.42655	3.11548
RDPYD19082114_A	2.46441	2.76971	3.31021
RDPYD19082115_A	3.00439	2.82703	3.60885
RDPYD19082117_A	2.63278	2.67694	3.34801
RDPYD19082118_A	2.67703	3.09715	3.58024
RDPYD19082119_A	2.71367	2.92655	3.51326
RDPYD19082120_A	2.59471	1.80444	2.89272
RDPYD19082121_A	2.22672	2.92404	3.26853
RDPYD19082122_A	2.36879	1.92866	2.84187
RDPYD19082123_A	2.31885	2.57986	3.1425
RDPYD19082124_A	2.4273	2.97743	3.39551
RDPYD19082125_A	2.53399	2.98275	3.45152
RDPYD19082126_A	2.8066	2.36912	3.28101
RDPYD19082127_A	2.51275	2.34838	3.12371
RDPYD19082128_A	2.63227	2.55876	3.28866
RDPYD19082129_A	2.45425	2.55645	3.1985
RDPYD19082130_A	2.48395	2.69629	3.28326
RDPYD19082132_A	2.43789	2.90628	3.36523
RDPYD19082133_A	2.50755	2.72819	3.31102
RDPYD19082134_A	1.92638	1.91742	2.61505
RDPYD19082135_A	2.6178	2.76101	3.38255
RDPYD19082136_A	2.42552	3.02005	3.41593
RDPYD19082137_A	2.62852	2.31691	3.16586
RDPYD19082138_A	2.78918	3.14761	3.66154
RDPYD19082139_A	2.65092	3.46631	3.75176
RDPYD19082140_A	2.5928	2.61864	3.29887
RDPYD19082141_A	2.65286	2.66722	3.35319
RDPYD19082143_A	2.62933	2.80363	3.40963
RDPYD19082144_A	2.24626	2.57274	3.10265
RDPYD19082145_A	2.51493	2.5857	3.24346
RDPYD19082146_A	1.48668	1.33161	2.10229
RDPYD19082148_A	2.46091	2.74361	3.29541
RDPYD19082149_A	3.42064	2.76359	3.78526
RDPYD19082150_A	2.60027	2.69461	3.34059
RDPYD19082151_A	2.54029	2.86444	3.39551
RDPYD19082152_A	2.34756	2.8601	3.29698
RDPYD19082153_A	2.82992	2.89465	3.55544
RDPYD19082154_A	2.55747	1.37829	2.66103
RDPYD19082155_A	1.90704	2.7318	3.01256
RDPYD19082156_A	2.8225	2.90721	3.558
RDPYD19082157_A	2.38804	2.7654	3.26987
RDPYD19082158_A	2.89745	2.90795	3.59585
RDPYD19082159_A	2.91546	3.1398	3.72078
RDPYD19082160_A	2.45642	2.57516	3.20894
RDPYD19082161_A	2.6951	3.36049	3.72094
RDPYD19082162_A	2.65562	2.85055	3.44623
RDPYD19082163_A	2.58474	2.62226	3.29664
RDPYD19082164_A	2.56523	1.77829	2.86491
RDPYD19082165_A	2.61948	3.19025	3.59801
RDPYD19082166_A	2.43381	2.61674	3.21842
RDPYD19082167_A	2.21067	2.83281	3.21489
RDPYD19082168_A	2.29209	2.12805	2.90322
RDPYD19082169_A	2.52908	2.60697	3.26118
RDPYD19082170_A	3.00664	3.34681	3.86987
RDPYD19082171_A	2.5832	2.98044	3.47497
RDPYD19082172_A	2.58325	2.66804	3.3188
RDPYD19082173_A	2.33356	1.74298	2.73142
RDPYD19082174_A	2.59145	2.99782	3.48779
RDPYD19082175_A	2.65613	3.15069	3.59655
RDPYD19082176_A	2.43929	2.6367	3.23114
RDPYD19082177_A	2.33303	2.72736	3.22334
RDPYD19082178_A	2.91356	1.90854	3.10419
RDPYD19082179_A	2.6051	3.08187	3.53663
RDPYD19082181_A	2.47993	2.55816	3.21219
RDPYD19082182_A	2.64746	3.31209	3.67292
RDPYD19082183_A	2.53319	2.75737	3.33843
RDPYD19082184_A	1.82574	2.74338	2.97771
RDPYD19082185_A	2.49572	2.71953	3.30077
RDPYD19082186_A	2.25233	3.07039	3.35451
RDPYD19082187_A	2.5659	2.96879	3.46049
RDPYD19082188_A	2.20729	3.03146	3.31252
RDPYD19082189_A	2.68705	2.70268	3.38801
RDPYD19082190_A	2.52721	2.5543	3.2339
RDPYD19082191_A	2.05877	2.16867	2.80686
RDPYD19082192_A	2.58587	2.75571	3.36394
RDPYD19082193_A	2.22422	2.77316	3.19183
RDPYD19082195_A	2.6618	2.61175	3.32992
RDPYD19082196_A	2.44502	3.06266	3.44699
RDPYD19082197_A	2.59527	2.89111	3.43634
RDPYD19082198_A	2.35873	3.18064	3.46283
RDPYD19082199_A	2.57013	2.69309	3.32476
RDPYD19082200_A	2.69291	2.75482	3.41701
RDPYD19082201_A	2.43781	2.85831	3.34121
RDPYD19082202_A	2.61221	2.97147	3.48498
RDPYD19082203_A	2.53222	2.65275	3.28564
RDPYD19082204_A	1.73505	2.7362	2.92877
RDPYD19082205_A	2.38776	2.58116	3.17761
RDPYD19082206_A	2.80342	2.96524	3.57748
RDPYD19082207_A	2.45214	2.69274	3.26559
RDPYD19082208_A	2.37581	3.16436	3.46323
RDPYD19082209_A	2.93159	3.43062	3.87425
RDPYD19082210_A	2.56685	2.67715	3.31514
RDPYD19082211_A	2.61509	2.53211	3.26674
RDPYD19082212_A	2.45988	2.87984	3.36301
RDPYD19082213_A	2.33275	0.92602	2.32253
RDPYD19082214_A	2.70884	2.76743	3.43128
RDPYD19082215_A	1.64872	2.42648	2.73075
RDPYD19082216_A	1.75243	1.41269	2.27571
RDPYD19082219_A	2.8417	3.33223	3.78011
RDPYD19082220_A	2.58002	2.97339	3.46985
RDPYD19082221_A	2.8166	3.13143	3.66716
RDPYD19082222_A	2.7594	2.98521	3.56545
RDPYD19082223_A	2.49806	2.78672	3.33554
RDPYD19090035_A	2.60399	2.78722	3.38875
RDPYD19090036_A	2.71813	2.93311	3.51877
RDPYD19090037_A	3.0059	2.91755	3.65487
RDPYD19090039_A	2.33704	2.5982	3.16077
RDPYD19090040_A	1.69915	1.92617	2.50581
RDPYD19090041_A	2.6576	2.65608	3.34999
RDPYD19090043_A	2.39373	2.6108	3.19541
RDPYD19090045_A	2.70034	2.8241	3.45537
RDPYD19090046_A	2.6893	2.78108	3.42834
RDPYD19090047_A	2.42916	2.89433	3.35489
RDPYD19090048_A	2.60608	2.62581	3.30909
RDPYD19090050_A	2.71648	2.70481	3.40379
RDPYD19090052_A	2.31974	3.28851	3.49727
RDPYD19090053_A	2.52067	3.0005	3.45373
RDPYD19090054_A	2.68881	3.30975	3.69243
RDPYD19090056_A	2.40207	2.97112	3.37974
RDPYD19090058_A	2.58934	2.71298	3.3443
RDPYD19090059_A	2.60336	2.96655	3.4781
RDPYD19090061_A	2.05773	2.4755	2.95976
RDPYD19090063_A	2.42992	2.78742	3.30182
RDPYD19090064_A	2.5866	2.91302	3.44296
RDPYD19090065_A	2.30851	2.7733	3.23405
RDPYD19090067_A	2.35066	2.62173	3.17934
RDPYD19090069_A	2.47498	2.53819	3.19973
RDPYD19090071_A	2.5807	3.00857	3.48778
RDPYD19090072_A	2.51032	2.81622	3.35642
RDPYD19090073_A	2.55095	2.89675	3.417
RDPYD19090074_A	2.79343	3.12214	3.65093
RDPYD19090075_A	2.51723	3.17369	3.5386
RDPYD19090079_A	2.5012	2.92748	3.40749
RDPYD19090082_A	2.263	2.456	3.05265
RDPYD19090083_A	2.488	2.94444	3.40937
RDPYD19090084_A	0.897686	2.99996	2.64197
RDPYD19090086_A	2.6924	2.54389	3.31129
RDPYD19090087_A	2.10125	2.40271	2.94513
RDPYD19090088_A	2.21667	2.82368	3.21332
RDPYD19090092_A	2.8457	2.95375	3.59287
RDPYD19090093_A	2.59869	2.58837	3.28668
RDPYD19090094_A	2.29844	2.82686	3.2558
RDPYD19090095_A	2.49678	2.73057	3.30682
RDPYD19090096_A	2.52233	3.3736	3.64111
RDPYD19090097_A	2.18261	2.88656	3.22773
RDPYD19090098_A	2.43937	2.62503	3.22535
RDPYD19090099_A	2.4935	2.64927	3.26453
RDPYD19090101_A	2.38629	2.82566	3.29912
RDPYD19090103_A	2.73735	2.52082	3.32223
RDPYD19090104_A	2.56974	2.4797	3.21787
RDPYD19090105_A	2.53468	2.6335	3.27723
RDPYD19090106_A	2.32144	2.30714	3.00744
RDPYD19090107_A	2.3532	2.92593	3.33271
RDPYD19090108_A	2.68019	3.1158	3.59114
RDPYD19090109_A	2.44116	2.68258	3.25502
RDPYD19090110_A	2.55079	2.62241	3.27975
RDPYD19090111_A	2.33574	2.81099	3.26651
RDPYD19090112_A	2.7145	2.7523	3.42655
RDPYD19090114_A	2.85841	3.44495	3.84483
RDPYD19090115_A	2.58993	3.00513	3.49068
RDPYD19090116_A	2.77294	3.01559	3.58741
RDPYD19090117_A	2.29148	3.13368	3.40573
RDPYD19090119_A	2.81386	3.22958	3.71487
RDPYD19090120_A	2.4798	2.23353	3.04981
RDPYD19090121_A	2.61248	2.59528	3.29703
RDPYD19090122_A	2.63184	3.09188	3.55501
RDPYD19090123_A	2.73324	3.2546	3.68707
RDPYD19090124_A	2.50039	2.7289	3.30779
RDPYD19090125_A	1.63296	3.15118	3.08522
RDPYD19090126_A	2.69056	2.97531	3.52608
RDPYD19090127_A	2.46198	2.48653	3.1674
RDPYD19090129_A	2.92265	3.39608	3.85251
RDPYD19090130_A	2.83599	2.58223	3.40226
RDPYD19090131_A	2.80114	2.76377	3.4756
RDPYD19090132_A	2.60635	2.56065	3.27665
RDPYD19090134_A	2.86711	2.6411	3.44725
RDPYD19090135_A	2.67796	3.18169	3.62297
RDPYD19090136_A	2.56119	3.2098	3.57864
RDPYD19090137_A	2.81073	2.67602	3.43653
RDPYD19090138_A	2.36655	2.02452	2.88868
RDPYD19090139_A	2.4813	3.0203	3.44395
RDPYD19090140_A	1.82357	2.61056	2.91021
RDPYD19090141_A	2.55119	2.66007	3.29878
RDPYD19090142_A	2.60998	2.91563	3.45595
RDPYD19090144_A	2.2803	2.08746	2.87703
RDPYD19090145_A	2.26052	3.0225	3.33465
RDPYD19090146_A	2.48289	2.84041	3.3548
RDPYD19090147_A	2.56368	3.22347	3.58672
RDPYD19090148_A	2.68687	3.14866	3.61091
RDPYD19090149_A	2.48382	2.75405	3.31208
RDPYD19090151_A	2.57906	2.53273	3.24905
RDPYD19090152_A	2.56408	2.65366	3.30202
RDPYD19090153_A	3.25947	2.73605	3.69091
RDPYD19090154_A	2.74735	2.62398	3.37881
RDPYD19090155_A	2.83788	3.06938	3.64678
RDPYD19090157_A	2.57119	2.68037	3.31893
RDPYD19090158_A	2.18821	2.89674	3.23562
RDPYD19090159_A	2.70493	3.1374	3.61431
RDPYD19090160_A	2.58439	2.78577	3.37823
RDPYD19090161_A	2.66967	3.01066	3.53331
RDPYD19090162_A	2.28917	1.89684	2.78615
RDPYD19090164_A	2.58819	2.66446	3.31947
RDPYD19090166_A	2.47165	2.93256	3.39525
RDPYD19090167_A	2.52529	2.97372	3.44265
RDPYD19090168_A	2.76091	3.25983	3.70352
RDPYD19090169_A	2.64435	3.25384	3.64224
RDPYD19090172_A	2.76863	3.32357	3.73925
RDPYD19090174_A	2.76304	2.6441	3.39672
RDPYD19090175_A	2.52026	3.19952	3.55304
RDPYD19090176_A	2.45123	2.89353	3.36553
RDPYD19090179_A	2.63132	2.88795	3.45278
RDPYD19090182_A	2.50842	2.66546	3.28008
RDPYD19090183_A	2.54365	2.89389	3.41192
RDPYD19090184_A	1.59534	3.05867	3.02015
RDPYD19090185_A	2.52942	3.08601	3.50087
RDPYD19090186_A	2.72574	2.69992	3.40598
RDPYD19090189_A	2.56472	3.04812	3.49956
RDPYD19090190_A	2.53916	2.57765	3.25155
RDPYD19090193_A	2.4416	2.31922	3.07355
RDPYD19090194_A	2.56654	2.29537	3.1241
RDPYD19090196_A	2.68331	2.8093	3.43945
RDPYD19090197_A	2.78772	2.27379	3.2239
RDPYD19090198_A	2.65711	2.67716	3.36028
RDPYD19090200_A	2.44476	2.75822	3.29463
RDPYD19090201_A	2.67939	3.03885	3.55227
RDPYD19090202_A	2.55946	2.47193	3.20884
RDPYD19090203_A	2.64661	2.67435	3.35363
RDPYD19090204_A	2.59606	2.91095	3.44665
RDPYD19090207_A	2.72761	2.80245	3.45818
RDPYD19090208_A	2.54122	2.90543	3.41647
RDPYD19090209_A	2.56835	3.07001	3.51233
RDPYD19090210_A	2.43554	2.57736	3.1996
RDPYD19090211_A	2.70907	3.09798	3.59667
RDPYD19090212_A	2.37178	3.19644	3.47726
RDPYD19090213_A	2.79381	3.21674	3.69842
RDPYD19090216_A	2.93488	3.08893	3.70505
RDPYD19090217_A	2.69016	3.09185	3.58415
RDPYD19090218_A	2.73994	2.98851	3.55737
RDPYD19090219_A	2.47895	2.14511	3.00518
RDPYD19090220_A	2.92497	3.25973	3.7855
RDPYD19090221_A	2.76135	2.71707	3.43236
RDPYD19090222_A	2.5018	3.26622	3.57716
RDPYD19090223_A	2.61301	2.72685	3.36308
RDPYD19090224_A	2.14124	1.7541	2.64082
RDPYD19090612_A	2.46668	3.09821	3.47559
RDPYD19090613_A	2.61543	2.47972	3.24072
RDPYD19090614_A	2.65176	2.50779	3.27292
RDPYD19090615_A	3.59781	2.92001	3.95206
RDPYD19090617_A	2.41335	3.07997	3.4398
RDPYD19090619_A	2.39104	2.63291	3.20512
RDPYD19090620_A	2.49834	2.74183	3.31323
RDPYD19090621_A	2.69483	3.26308	3.6721
RDPYD19090622_A	2.88688	3.18664	3.72991
RDPYD19090623_A	2.5836	2.67296	3.32143
RDPYD19090624_A	2.78945	3.08385	3.6298
RDPYD19090625_A	2.90059	3.05176	3.66932
RDPYD19090627_A	2.7263	2.43481	3.2737
RDPYD19090628_A	2.61152	2.4774	3.23761
RDPYD19090629_A	2.4805	3.04564	3.45622
RDPYD19090631_A	2.36606	2.98718	3.36977
RDPYD19090632_A	2.5641	2.59959	3.275
RDPYD19090634_A	2.32368	2.97297	3.34147
RDPYD19090636_A	2.76617	3.21491	3.68369
RDPYD19090637_A	2.37374	3.41844	3.58924
RDPYD19090638_A	2.8243	3.06497	3.63778
RDPYD19090640_A	2.69228	2.97848	3.52853
RDPYD19090641_A	2.79225	2.86966	3.5241
RDPYD19090642_A	2.58251	2.84887	3.40884
RDPYD19090643_A	3.70091	3.02825	4.05773
RDPYD19090644_A	2.48209	2.90678	3.38758
RDPYD19090645_A	2.70178	2.80433	3.4462
RDPYD19090646_A	2.81308	3.28286	3.74112
RDPYD19090647_A	2.52082	2.99604	3.45157
RDPYD19090648_A	2.64963	2.81792	3.42692
RDPYD19090649_A	2.68222	3.14262	3.60556
RDPYD19090650_A	2.82141	3.18689	3.6973
RDPYD19090651_A	2.63821	2.47597	3.25024
RDPYD19090652_A	2.61516	3.10643	3.55394
RDPYD19090653_A	2.63277	2.74831	3.38369
RDPYD19090654_A	2.77233	2.32375	3.24119
RDPYD19090655_A	2.87475	3.44427	3.85265
RDPYD19090656_A	2.68089	3.1247	3.59594
RDPYD19090657_A	2.57783	2.87657	3.42035
RDPYD19090658_A	2.37313	3.06322	3.41132
RDPYD19090659_A	2.48074	2.50477	3.1859
RDPYD19090660_A	2.23443	2.6037	3.11221
RDPYD19090661_A	2.55381	3.08127	3.51069
RDPYD19090663_A	2.58976	2.48467	3.23036
RDPYD19090664_A	2.77506	3.28703	3.72419
RDPYD19090665_A	2.85048	3.04822	3.6425
RDPYD19090666_A	2.52346	3.03517	3.47246
RDPYD19090667_A	2.48545	2.46877	3.17026
RDPYD19090669_A	2.51933	2.60418	3.2549
RDPYD19090671_A	2.52541	2.53657	3.22414
RDPYD19090672_A	2.60081	3.23627	3.61168
RDPYD19090674_A	2.61064	3.15768	3.57731
RDPYD19090675_A	2.70581	3.2495	3.6708
RDPYD19090676_A	2.7579	3.0449	3.59455
RDPYD19090677_A	2.67049	3.15653	3.60666
RDPYD19090678_A	2.67642	2.62809	3.3454
RDPYD19090680_A	2.55799	2.91559	3.42994
RDPYD19090681_A	2.4056	3.02354	3.40772
RDPYD19090682_A	2.70364	3.29586	3.6929
RDPYD19090684_A	2.3762	2.95052	3.3565
RDPYD19090685_A	2.26572	2.89565	3.27383
RDPYD19090686_A	2.57947	2.68273	3.32425
RDPYD19090687_A	2.54	1.98225	2.95427
RDPYD19090688_A	2.59867	2.84466	3.41481
RDPYD19090689_A	2.60543	2.95398	3.47285
RDPYD19090690_A	2.71524	2.9649	3.53322
RDPYD19090691_A	2.91182	3.23603	3.76707
RDPYD19090692_A	2.68103	3.10799	3.58766
RDPYD19090693_A	2.30985	3.13756	3.41685
RDPYD19090695_A	2.35164	2.56362	3.15077
RDPYD19090696_A	2.52393	2.78466	3.34744
RDPYD19090697_A	2.88083	3.0461	3.65661
RDPYD19090698_A	2.92488	3.39704	3.8541
RDPYD19090699_A	2.2329	2.68351	3.15135
RDPYD19090700_A	2.76406	3.03727	3.59381
RDPYD19090701_A	2.84859	2.68627	3.46058
RDPYD19090704_A	2.58634	2.93123	3.45193
RDPYD19090705_A	2.46388	2.77398	3.31208
RDPYD19090706_A	2.8973	3.59069	3.93714
RDPYD19090707_A	2.58019	2.0294	2.99794
RDPYD19090708_A	2.24111	2.7296	3.1785
RDPYD19090709_A	2.00229	2.20474	2.79667
RDPYD19090710_A	2.59948	2.88057	3.43317
RDPYD19090711_A	2.61975	2.51556	3.2608
RDPYD19090712_A	2.64051	1.7736	2.9002
RDPYD19090713_A	2.63602	2.64638	3.33435
RDPYD19090714_A	2.41576	2.86242	3.33224
RDPYD19090717_A	2.49372	3.37927	3.62964
RDPYD19090718_A	2.54533	2.61507	3.27335
RDPYD19090720_A	2.66073	2.71483	3.38093
RDPYD19090721_A	2.42119	3.17487	3.49117
RDPYD19090724_A	2.03566	2.51601	2.96898
RDPYD19090725_A	2.7515	3.11166	3.62472
RDPYD19090726_A	2.29276	2.48459	3.08182
RDPYD19090727_A	2.53642	3.05803	3.49037
RDPYD19090728_A	2.78513	2.55642	3.36392
RDPYD19090729_A	3.06372	2.96336	3.70669
RDPYD19090730_A	2.39225	2.78378	3.28116
RDPYD19090731_A	2.07666	0.445316	1.95414
RDPYD19090732_A	2.69326	2.85532	3.46744
RDPYD19090733_A	2.57682	2.98351	3.47331
RDPYD19090734_A	2.56718	3.07283	3.51315
RDPYD19090735_A	2.74411	3.21962	3.67501
RDPYD19090736_A	2.69962	2.53417	3.31004
RDPYD19090737_A	2.57212	2.80992	3.38417
RDPYD19090738_A	2.44021	2.53834	3.18242
RDPYD19090739_A	2.1787	2.94646	3.25573
RDPYD19090740_A	3.13214	3.13654	3.82749
RDPYD19090742_A	2.50402	2.41922	3.15477
RDPYD19090743_A	2.87069	3.32559	3.79129
RDPYD19090744_A	2.81829	2.6425	3.42354
RDPYD19090745_A	2.57733	2.649	3.30631
RDPYD19090746_A	1.43439	2.50844	2.66456
RDPYD19090747_A	2.57895	2.65229	3.30877
RDPYD19090748_A	2.53981	2.93725	3.43167
RDPYD19090749_A	2.72221	3.14825	3.62838
RDPYD19090750_A	2.93106	3.27013	3.79374
RDPYD19090751_A	2.55482	2.50728	3.22419
RDPYD19090752_A	2.5607	3.02216	3.48458
RDPYD19090755_A	2.53215	2.19786	3.05815
RDPYD19090756_A	2.82874	2.82606	3.52055
RDPYD19090758_A	2.71354	2.97634	3.53809
RDPYD19090760_A	2.53103	2.17239	3.04486
RDPYD19090761_A	2.46767	3.04933	3.45165
RDPYD19090763_A	2.85671	2.80647	3.52473
RDPYD19090767_A	2.09856	1.77877	2.63181
RDPYD19090770_A	2.85316	3.25471	3.74708
RDPYD19090771_A	3.50154	2.56931	3.72857
RDPYD19090772_A	2.51309	2.91626	3.40782
RDPYD19090773_A	2.59722	2.60419	3.29386
RDPYD19090775_A	2.18522	2.7452	3.15836
RDPYD19090776_A	2.43176	2.55425	3.18615
RDPYD19090777_A	2.54853	2.42516	3.17999
RDPYD19090778_A	2.9157	3.15729	3.72964
RDPYD19090779_A	2.48919	3.10276	3.48912
RDPYD19090780_A	2.93749	2.956	3.63989
RDPYD19090781_A	2.81621	3.123	3.66275
RDPYD19090782_A	2.83532	3.03425	3.62793
RDPYD19090783_A	2.49587	2.6125	3.24733
RDPYD19090785_A	2.68083	3.00719	3.53716
RDPYD19090787_A	2.66066	3.01334	3.53014
RDPYD19090790_A	2.91235	2.52206	3.41035
RDPYD19090791_A	2.59787	2.66902	3.32659
RDPYD19090795_A	2.766	2.84388	3.49809
RDPYD19090796_A	2.56434	2.53365	3.24214
RDPYD19090797_A	2.79586	2.79135	3.48675
RDPYD19090802_A	2.62175	2.77911	3.39357
RDPYD19090803_A	2.23096	1.99536	2.80631
RDPYD19090804_A	2.60656	2.76089	3.37687
RDPYD19090808_A	2.53093	2.6317	3.27446
RDPYD19090810_A	2.97515	2.76834	3.56489
RDPYD19090811_A	2.49508	2.4298	3.15559
RDPYD19090813_A	2.28604	3.02975	3.35104
RDPYD19090814_A	2.55218	3.23717	3.58782
RDPYD19090815_A	2.70987	2.74849	3.42232
RDPYD19090819_A	2.50503	3.03394	3.46263
RDPYD19090828_A	2.71651	2.46698	3.28489
RDPYD19090832_A	2.28365	1.72427	2.69711
RDPYD19090833_A	2.49001	2.65122	3.26376
RDPYD19090836_A	2.77945	2.58786	3.3768
RDPYD19090843_A	2.45317	2.72072	3.28009
RDPYD19090844_A	2.61134	2.50014	3.24889
RDPYD19090845_A	2.68776	2.74719	3.41063
RDPYD19090846_A	2.69533	2.79026	3.43594
RDPYD19090847_A	2.46246	1.9852	2.91698
RDPYD19090848_A	2.52798	2.73205	3.32317
RDPYD19090851_A	2.49702	2.4814	3.18236
RDPYD19090854_A	2.32708	3.12905	3.42121
RDPYD19090855_A	2.39185	2.71398	3.24606
RDPYD19090856_A	2.6861	2.83903	3.45571
RDPYD19090858_A	2.09149	1.83334	2.65556
RDPYD19090859_A	2.62069	2.74621	3.3766
RDPYD19090860_A	2.80532	2.61436	3.40299
RDPYD19090862_A	2.43828	2.68501	3.25479
RDPYD19090865_A	2.21358	2.88326	3.24157
RDPYD19090868_A	2.50958	2.73829	3.31708
RDPYD19090869_A	2.65102	3.10319	3.57025
RDPYD19090872_A	2.50769	2.94679	3.42039
RDPYD19090873_A	2.55058	1.88391	2.91039
RDPYD19090877_A	2.75855	2.57657	3.36071
RDPYD19090879_A	2.20964	3.04326	3.31959
RDPYD19090881_A	2.59206	3.02324	3.5008
RDPYD19090882_A	2.61938	2.57368	3.28967
RDPYD19090883_A	2.69435	2.74223	3.41144
RDPYD19090884_A	2.6806	2.73125	3.39907
RDPYD19090886_A	2.45601	2.75092	3.29661
RDPYD19090889_A	2.69567	2.81133	3.44665
RDPYD19090892_A	2.91047	2.79346	3.54511
RDPYD19090895_A	2.49572	2.52878	3.2054
RDPYD19090898_A	2.66943	3.10522	3.58047
RDPYD19090899_A	2.2436	3.47279	3.55134
RDPYD19090902_A	2.7559	3.18688	3.66454
RDPYD19091732_A	2.85669	3.09516	3.66907
RDPYD19091733_A	2.5009	3.23322	3.56021
RDPYD19091734_A	2.49694	2.26533	3.07428
RDPYD19091735_A	2.66965	3.00001	3.52797
RDPYD19091741_A	2.5865	2.78219	3.37749
RDPYD19091744_A	1.44148	3.20123	3.0145
RDPYD19091746_A	2.12916	2.64754	3.0815
RDPYD19091747_A	2.59328	3.384	3.68179
RDPYD19091748_A	2.71873	3.1662	3.63562
RDPYD19091749_A	2.73387	3.01086	3.56551
RDPYD19091750_A	2.35805	3.11214	3.42824
RDPYD19091752_A	3.00334	3.48354	3.93659
RDPYD19091753_A	2.74076	2.80612	3.46659
RDPYD19091754_A	2.70186	3.23238	3.66027
RDPYD19091755_A	2.67613	2.93135	3.49689
RDPYD19091756_A	2.62476	3.09548	3.55327
RDPYD19091757_A	1.93581	3.46438	3.39324
