## Supplementary material for "Sex differences in the nasal microbiome of healthy young adults": Table S7

### Sheet: male
Supplementary Table 7a. Number of interactions of the male network for each node.
	Bacterial-domain			Fungal-domain			Bacteria-fungi
Node	# Positive Interactions	# Negative Interactions	# Entire Interactions	# Positive Interactions	# Negative Interactions	# Entire Interactions	# Positive Interactions	# Negative Interactions	# Entire Interactions
g__Anaerococcus_s1	34	22	56	0	0	0	14	81	95
g__Corynebacterium_s1	33	52	85	0	0	0	50	8	58
g__Corynebacterium_s2	48	8	56	0	0	0	27	77	104
g__Corynebacterium_s3	47	15	62	0	0	0	25	93	118
g__Corynebacterium_s4	64	17	81	0	0	0	25	90	115
g__Corynebacterium_s5	46	16	62	0	0	0	24	88	112
g__Corynebacterium_s6	40	19	59	0	0	0	50	51	101
g__Corynebacterium_s7	67	25	92	0	0	0	25	99	124
g__Finegoldia_s1	54	28	82	0	0	0	12	98	110
g__Lawsonella_s1	51	25	76	0	0	0	20	91	111
g__Prevotella_s1	44	2	46	0	0	0	16	57	73
g__QFNR01_s1	35	58	93	0	0	0	72	20	92
s__Acinetobacter_towneri_A	16	0	16	0	0	0	19	39	58
s__Actinomyces_oris_A	54	27	81	0	0	0	6	92	98
s__Aerococcus_christensenii	21	3	24	0	0	0	1	9	10
s__Anaerococcus_nagyae	45	21	66	0	0	0	12	75	87
s__Anaerococcus_octavius	43	37	80	0	0	0	44	37	81
s__Anaerococcus_provencensis	37	29	66	0	0	0	55	32	87
s__Aquabacterium_sp001770725	32	1	33	0	0	0	16	65	81
s__Blastomonas_sp001556365	56	26	82	0	0	0	26	95	121
s__Campylobacter_B_ureolyticus	33	25	58	0	0	0	10	79	89
s__Comamonas_testosteroni_B	19	9	28	0	0	0	18	26	44
s__Corynebacterium_accolens	37	47	84	0	0	0	46	11	57
s__Corynebacterium_aurimucosum_E	54	29	83	0	0	0	15	97	112
s__Corynebacterium_kefirresidentii	34	49	83	0	0	0	54	13	67
s__Corynebacterium_kroppenstedtii_A	39	2	41	0	0	0	30	70	100
s__Corynebacterium_matruchotii	30	1	31	0	0	0	5	37	42
s__Corynebacterium_propinquum	34	50	84	0	0	0	50	14	64
s__Corynebacterium_pseudodiphtheriticum	35	54	89	0	0	0	56	16	72
s__Corynebacterium_pseudogenitalium	57	24	81	0	0	0	24	95	119
s__Corynebacterium_simulans	51	29	80	0	0	0	35	59	94
s__Corynebacterium_sp000478175	33	39	72	0	0	0	46	19	65
s__Cupriavidus_pauculus_A	27	11	38	0	0	0	22	15	37
s__Cutibacterium_acnes	44	2	46	0	0	0	37	59	96
s__Cutibacterium_avidum	60	23	83	0	0	0	26	93	119
s__Cutibacterium_granulosum	56	6	62	0	0	0	48	68	116
s__Cutibacterium_humerusii	35	7	42	0	0	0	25	73	98
s__Dialister_sp900541485	28	1	29	0	0	0	1	21	22
s__Dolosigranulum_pigrum	37	45	82	0	0	0	50	15	65
s__Escherichia_flexneri	35	0	35	0	0	0	22	54	76
s__Finegoldia_magna	50	19	69	0	0	0	42	40	82
s__Finegoldia_magna_F	53	30	83	0	0	0	43	52	95
s__Haemophilus_D_parainfluenzae	46	28	74	0	0	0	3	80	83
s__Haemophilus_D_parainfluenzae_N	37	26	63	0	0	0	2	78	80
s__Haemophilus_D_sp001679485	39	26	65	0	0	0	4	80	84
s__Haemophilus_influenzae	27	1	28	0	0	0	1	24	25
s__Klebsiella_A_michiganensis	32	0	32	0	0	0	19	23	42
s__Klebsiella_B_aerogenes	37	59	96	0	0	0	80	22	102
s__Klebsiella_pneumoniae	18	0	18	0	0	0	13	27	40
s__Klebsiella_variicola	44	3	47	0	0	0	20	64	84
s__Lactobacillus_iners	49	25	74	0	0	0	8	68	76
s__Lawsonella_clevelandensis_A	13	4	17	0	0	0	8	19	27
s__Leptospira_B_licerasiae	33	57	90	0	0	0	75	20	95
s__Methyloversatilis_universalis	63	30	93	0	0	0	25	97	122
s__Moraxella_A_osloensis	41	37	78	0	0	0	44	42	86
s__Moraxella_A_osloensis_A	50	15	65	0	0	0	19	85	104
s__Moraxella_C_lincolnii	35	59	94	0	0	0	76	20	96
s__Moraxella_catarrhalis	33	55	88	0	0	0	62	16	78
s__Moraxella_nonliquefaciens	35	53	88	0	0	0	54	14	68
s__Negativicoccus_sp900556745	36	25	61	0	0	0	9	80	89
s__Negativicoccus_succinicivorans	32	3	35	0	0	0	9	42	51
s__Neisseria_mucosa	34	28	62	0	0	0	1	66	67
s__Neisseria_sicca_B	36	24	60	0	0	0	2	79	81
s__Neisseria_sicca_D	44	27	71	0	0	0	3	86	89
s__Neisseria_subflava	36	14	50	0	0	0	3	66	69
s__OKQN01_sp900289115	25	1	26	0	0	0	18	25	43
s__Paracoccus_sphaerophysae	23	0	23	0	0	0	8	38	46
s__Pedobacter_nutrimenti	42	28	70	0	0	0	14	76	90
s__Peptoniphilus_A_grossensis	47	26	73	0	0	0	15	100	115
s__Peptoniphilus_A_harei	47	28	75	0	0	0	11	96	107
s__Peptoniphilus_A_lacydonensis	26	14	40	0	0	0	32	22	54
s__Pluralibacter_gergoviae	35	62	97	0	0	0	88	21	109
s__Porphyrobacter_sp001556995	64	28	92	0	0	0	25	98	123
s__Porphyromonas_A_bennonis	51	1	52	0	0	0	16	62	78
s__Prevotella_bivia	10	4	14	0	0	0	2	1	3
s__Prevotella_melaninogenica_A	31	3	34	0	0	0	2	29	31
s__Prevotella_sp900547085	27	52	79	0	0	0	88	18	106
s__Prevotella_timonensis	55	28	83	0	0	0	26	97	123
s__Pseudomonas_A_stutzeri	57	19	76	0	0	0	28	92	120
s__Pseudomonas_aeruginosa	34	2	36	0	0	0	25	62	87
s__QFNR01_sp003248485	1	1	2	0	0	0	4	2	6
s__Rothia_dentocariosa	53	21	74	0	0	0	5	83	88
s__Serratia_marcescens_B	32	66	98	0	0	0	101	27	128
s__Serratia_marcescens_I	33	58	91	0	0	0	62	17	79
s__Serratia_nematodiphila	28	65	93	0	0	0	93	23	116
s__Serratia_sp001642805	34	63	97	0	0	0	100	25	125
s__Sphingobium_sp004122115	58	27	85	0	0	0	24	97	121
s__Staphylococcus_aureus	8	7	15	0	0	0	16	13	29
s__Staphylococcus_capitis	33	55	88	0	0	0	64	18	82
s__Staphylococcus_caprae	60	21	81	0	0	0	23	87	110
s__Staphylococcus_epidermidis	35	38	73	0	0	0	41	23	64
s__Staphylococcus_haemolyticus	54	21	75	0	0	0	20	77	97
s__Staphylococcus_hominis	34	53	87	0	0	0	76	27	103
s__Staphylococcus_pettenkoferi	24	2	26	0	0	0	15	55	70
s__Staphylococcus_warneri	49	23	72	0	0	0	22	83	105
s__Stenotrophomonas_geniculata	22	3	25	0	0	0	13	30	43
s__Stenotrophomonas_maltophilia_L	48	31	79	0	0	0	20	88	108
s__Streptococcus_gordonii	71	7	78	0	0	0	15	85	100
s__Streptococcus_mitis_AC	57	34	91	0	0	0	6	96	102
s__Streptococcus_mitis_BA	37	26	63	0	0	0	9	85	94
s__Streptococcus_pneumoniae	40	28	68	0	0	0	6	93	99
s__Streptococcus_pneumoniae_D	39	29	68	0	0	0	0	86	86
s__Streptococcus_pseudopneumoniae	66	19	85	0	0	0	17	96	113
s__Streptococcus_pseudopneumoniae_E	50	30	80	0	0	0	5	93	98
s__Veillonella_parvula_A	52	27	79	0	0	0	3	87	90
s__unclassified_MAG_3794	64	28	92	0	0	0	18	93	111
s__unclassified_MAG_3795	44	31	75	0	0	0	2	87	89
s__unclassified_MAG_3796	41	30	71	0	0	0	5	90	95
s__unclassified_MAG_3797	34	26	60	0	0	0	0	80	80
s__unclassified_MAG_3798	39	29	68	0	0	0	0	85	85
s__unclassified_MAG_3799	49	25	74	0	0	0	9	88	97
s__unclassified_MAG_3800	37	27	64	0	0	0	1	86	87
s__unclassified_MAG_3801	44	29	73	0	0	0	2	87	89
s__unclassified_MAG_3802	46	28	74	0	0	0	2	90	92
s__unclassified_MAG_3803	34	57	91	0	0	0	97	26	123
s__unclassified_MAG_3804	46	34	80	0	0	0	2	95	97
s__unclassified_MAG_3850	48	26	74	0	0	0	12	89	101
s__unclassified_MAG_3851	45	28	73	0	0	0	9	94	103
s__unclassified_MAG_3866	69	29	98	0	0	0	20	91	111
s__unclassified_MAG_4104	18	20	38	0	0	0	40	17	57
s__unclassified_MAG_4110	32	18	50	0	0	0	1	70	71
s__Podosphaera_leucotricha	0	0	0	84	32	116	10	91	101
s__Lachnellula_cervina	0	0	0	87	31	118	10	83	93
s__Colletotrichum_gloeosporioides	0	0	0	24	74	98	35	12	47
s__Huntiella_bhutanensis	0	0	0	77	24	101	16	55	71
s__Clarireedia_monteithiana	0	0	0	50	9	59	6	39	45
s__Chroogomphus_rutilus	0	0	0	86	27	113	11	76	87
s__Kwoniella_heveanensis	0	0	0	74	28	102	5	64	69
s__Venturia_inaequalis	0	0	0	26	69	95	39	16	55
s__Nigrograna_mackinnonii	0	0	0	74	26	100	15	45	60
s__Lasallia_hispanica	0	0	0	82	30	112	7	62	69
s__Massarina_eburnea	0	0	0	86	31	117	12	89	101
s__Sclerotinia_borealis	0	0	0	85	32	117	9	91	100
s__Kluyveromyces_marxianus	0	0	0	37	1	38	12	37	49
s__Smittium_mucronatum	0	0	0	80	21	101	26	58	84
s__Clohesyomyces_aquaticus	0	0	0	76	31	107	9	67	76
s__Pleurotus_salmoneostramineus	0	0	0	32	12	44	19	25	44
s__Aspergillus_flavus	0	0	0	63	16	79	33	55	88
s__Botrytis_fabae	0	0	0	78	24	102	8	76	84
s__Scedosporium_apiospermum	0	0	0	21	90	111	39	27	66
s__Hemileia_vastatrix	0	0	0	74	28	102	3	53	56
s__Aspergillus_latus	0	0	0	87	8	95	18	58	76
s__Clarireedia_jacksonii	0	0	0	88	32	120	13	82	95
s__Botrytis_porri	0	0	0	86	32	118	13	82	95
s__Saccharomyces_cerevisiae_x_Saccharomyces_eubayanus	0	0	0	10	32	42	15	4	19
s__Botrytis_paeoniae	0	0	0	82	31	113	10	84	94
s__Botrytis_byssoidea	0	0	0	85	27	112	10	87	97
s__Cladophialophora_bantiana	0	0	0	72	27	99	4	47	51
s__Balansia_obtecta	0	0	0	24	96	120	48	29	77
s__Melampsora_pinitorqua	0	0	0	47	29	76	38	37	75
s__Hyphodiscus_sp__D1413	0	0	0	80	19	99	34	62	96
s__Phycomyces_blakesleeanus	0	0	0	25	10	35	10	23	33
s__Echinosphaeria_canescens	0	0	0	32	70	102	53	17	70
s__Clarireedia_sp__SE16F4	0	0	0	63	4	67	21	38	59
s__Massospora_cicadina	0	0	0	73	19	92	3	37	40
s__Rhizopus_microsporus	0	0	0	28	75	103	34	20	54
s__Sclerotinia_sclerotiorum	0	0	0	86	32	118	7	85	92
s__Lizonia_empirigonia	0	0	0	85	33	118	8	85	93
s__Saitozyma_podzolica	0	0	0	86	32	118	16	88	104
s__Lanzia_echinophila	0	0	0	84	32	116	8	90	98
s__Exophiala_xenobiotica	0	0	0	36	2	38	25	15	40
s__Aspergillus_spinulosporus	0	0	0	29	79	108	39	21	60
s__Vanrija_humicola	0	0	0	10	34	44	15	8	23
s__Malassezia_globosa	0	0	0	26	89	115	66	15	81
s__Myriosclerotinia_curreyana	0	0	0	86	33	119	9	92	101
s__Fusarium_kuroshium	0	0	0	27	41	68	34	4	38
s__Monilinia_polystroma	0	0	0	80	18	98	34	61	95
s__Basidiobolus_heterosporus	0	0	0	26	52	78	30	7	37
s__Emmonsia_crescens	0	0	0	84	33	117	7	92	99
s__Stagonosporopsis_tanaceti	0	0	0	86	33	119	8	90	98
s__Exserohilum_turcicum	0	0	0	88	30	118	19	73	92
s__Hyphopichia_pseudoburtonii	0	0	0	84	31	115	13	90	103
s__Morchella_septimelata	0	0	0	57	9	66	27	38	65
s__Rhizopus_delemar	0	0	0	62	13	75	37	53	90
s___Candida__inconspicua	0	0	0	85	32	117	6	91	97
s__Helotiales_sp__DMI_Dod_QoI	0	0	0	83	28	111	7	92	99
s__Tympanopsis_confertula	0	0	0	30	85	115	71	26	97
s__Tuber_umbilicatum	0	0	0	81	18	99	30	68	98
s__Helotiales_sp__F229	0	0	0	85	25	110	23	70	93
s__Malassezia_nana	0	0	0	31	60	91	56	0	56
s__Aspergillus_parasiticus	0	0	0	86	26	112	20	70	90
s__Botrytis_sinoallii	0	0	0	77	17	94	34	61	95
s__Ceratocystis_albifundus	0	0	0	75	20	95	25	54	79
s__Malassezia_furfur	0	0	0	42	66	108	52	2	54
s__Geoglossum_glabrum	0	0	0	60	14	74	36	55	91
s__Annulohypoxylon_stygium	0	0	0	30	45	75	22	2	24
s__Ascochyta_rabiei	0	0	0	86	34	120	11	92	103
s__Moniliophthora_perniciosa	0	0	0	86	31	117	24	50	74
s__uncultured_Malassezia	0	0	0	19	64	83	33	1	34
s__Trichophyton_interdigitale	0	0	0	25	89	114	49	27	76
s__Capronia_epimyces	0	0	0	80	15	95	6	56	62
s__Tuber_brumale	0	0	0	85	25	110	12	77	89
s__Byssothecium_circinans	0	0	0	88	29	117	20	70	90
s__Botrytis_fragariae	0	0	0	62	15	77	5	37	42
s__Kazachstania_taianensis	0	0	0	81	23	104	27	57	84
s__Tubaria_furfuracea	0	0	0	7	24	31	20	12	32
s__Fusarium_neocosmosporiellum	0	0	0	91	29	120	18	76	94
s__Hymenoscyphus_fraxineus	0	0	0	51	8	59	4	28	32
s__Rosellinia_necatrix	0	0	0	87	28	115	16	71	87
s__Golovinomyces_magnicellulatus	0	0	0	94	31	125	24	82	106
s__Botryotinia_calthae	0	0	0	86	25	111	28	75	103
s__Sparassis_latifolia	0	0	0	26	64	90	33	7	40
s__Botrytis_galanthina	0	0	0	43	8	51	17	41	58
s__Schizophyllum_commune	0	0	0	18	64	82	28	3	31
s__Austropuccinia_psidii	0	0	0	78	24	102	2	78	80
s__Phyllosticta_capitalensis	0	0	0	30	83	113	43	23	66
s__Golovinomyces_cichoracearum	0	0	0	81	21	102	27	71	98
s__Geoglossum_cookeanum	0	0	0	78	26	104	18	45	63
s__Myriosclerotinia_scirpicola	0	0	0	26	0	26	27	9	36
s__Lachnellula_hyalina	0	0	0	78	18	96	34	66	100
s__Fusarium_subglutinans	0	0	0	40	4	44	19	23	42
s__Malassezia_pachydermatis	0	0	0	31	63	94	65	0	65
s__Rutstroemia_sydowiana	0	0	0	82	21	103	31	71	102
s__Gigaspora_margarita	0	0	0	28	67	95	30	30	60
s__Botryozyma_nematodophila	0	0	0	87	24	111	26	68	94
s__Parastagonospora_nodorum	0	0	0	66	23	89	7	67	74
s__Botryotinia_convoluta	0	0	0	35	1	36	29	32	61
s__Malassezia_obtusa	0	0	0	30	63	93	59	0	59
s__Byssochlamys_sp__AF001	0	0	0	83	32	115	9	78	87
s__Ogataea_trehalophila	0	0	0	86	23	109	18	71	89
s__Saccharomyces_cerevisiae	0	0	0	65	6	71	31	49	80
s__Monilinia_fructicola	0	0	0	88	28	116	15	75	90
s__Botryotinia_narcissicola	0	0	0	78	17	95	28	56	84
s__Phyllosticta_citricarpa	0	0	0	29	82	111	39	22	61
s__Podosphaera_xanthii	0	0	0	84	32	116	8	89	97
s__Fusarium_fracticaudum	0	0	0	79	20	99	29	50	79
s__Massospora_platypediae	0	0	0	57	11	68	35	57	92
s__Rhizophagus_irregularis	0	0	0	28	86	114	35	32	67
s__Trichosporon_inkin	0	0	0	25	96	121	53	23	76
s__Saccharomyces_pastorianus	0	0	0	51	8	59	38	50	88
s__Monilinia_fructigena	0	0	0	87	30	117	18	76	94
s__Sphaerosporella_brunnea	0	0	0	71	23	94	7	60	67
s__Trichocladium_griseum	0	0	0	69	22	91	10	57	67
s__Botrytis_tulipae	0	0	0	72	27	99	7	52	59
s__Neurospora_sp__CHS_2018c	0	0	0	70	21	91	5	44	49
s__Uromyces_transversalis	0	0	0	73	21	94	1	63	64
s__Rhizopus_oryzae	0	0	0	64	10	74	35	52	87
s__Marssonina_brunnea	0	0	0	80	18	98	33	61	94
s__Pleurotus_citrinopileatus	0	0	0	87	33	120	8	94	102
s__Fusarium_oxysporum	0	0	0	56	11	67	35	60	95
s__Blumeriella_jaapii	0	0	0	83	32	115	8	79	87
s__Diaporthe_longicolla	0	0	0	30	84	114	40	23	63
s__Ciborinia_camelliae	0	0	0	82	17	99	31	67	98
s__Meyerozyma_caribbica	0	0	0	8	28	36	15	1	16
s__Amorphotheca_resinae	0	0	0	86	30	116	8	86	94
s__Blumeria_graminis	0	0	0	88	18	106	20	69	89
s__Escovopsis_sp__TC	0	0	0	80	20	100	28	58	86
s__Dothistroma_septosporum	0	0	0	87	18	105	34	64	98
s__Penicillium_solitum	0	0	0	26	79	105	36	18	54
s__Botrytis_cinerea	0	0	0	84	29	113	18	75	93
s__Friedmanniomyces_simplex	0	0	0	70	16	86	35	60	95
s__Quambalaria_eucalypti	0	0	0	83	32	115	6	89	95
s__Gigaspora_rosea	0	0	0	86	28	114	19	76	95
s__Lachnellula_occidentalis	0	0	0	39	3	42	25	30	55
s__Scortechinia_acanthostroma	0	0	0	58	14	72	35	55	90
s__Hanseniaspora_uvarum	0	0	0	21	40	61	21	9	30
s__Arthrobotrys_oligospora	0	0	0	75	18	93	28	60	88
s__Monilinia_aucupariae	0	0	0	78	18	96	34	61	95

### Sheet: female
Supplementary Table 7b. Number of interactions of the female network for each node.
	Bacterial-domain			Fungal-domain			Bacteria-fungi
Node	# Positive Interactions	# Negative Interactions	# Entire Interactions	# Positive Interactions	# Negative Interactions	# Entire Interactions	# Positive Interactions	# Negative Interactions	# Entire Interactions
g__Anaerococcus_s1	32	7	39	0	0	0	18	73	91
g__Corynebacterium_s1	35	37	72	0	0	0	47	23	70
g__Corynebacterium_s2	33	6	39	0	0	0	35	66	101
g__Corynebacterium_s3	35	15	50	0	0	0	31	82	113
g__Corynebacterium_s4	42	11	53	0	0	0	31	68	99
g__Corynebacterium_s5	36	13	49	0	0	0	34	83	117
g__Corynebacterium_s6	39	19	58	0	0	0	38	57	95
g__Corynebacterium_s7	38	14	52	0	0	0	30	81	111
g__Finegoldia_s1	34	21	55	0	0	0	16	77	93
g__Lawsonella_s1	52	24	76	0	0	0	28	87	115
g__Prevotella_s1	34	0	34	0	0	0	10	71	81
g__QFNR01_s1	37	46	83	0	0	0	84	30	114
s__Acinetobacter_towneri_A	42	4	46	0	0	0	21	72	93
s__Actinomyces_oris_A	52	30	82	0	0	0	10	87	97
s__Aerococcus_christensenii	29	3	32	0	0	0	9	10	19
s__Anaerococcus_nagyae	36	10	46	0	0	0	22	70	92
s__Anaerococcus_octavius	48	32	80	0	0	0	50	63	113
s__Anaerococcus_provencensis	29	37	66	0	0	0	71	36	107
s__Aquabacterium_sp001770725	37	6	43	0	0	0	22	75	97
s__Blastomonas_sp001556365	44	12	56	0	0	0	32	84	116
s__Campylobacter_B_ureolyticus	37	24	61	0	0	0	27	86	113
s__Comamonas_testosteroni_B	19	8	27	0	0	0	10	38	48
s__Corynebacterium_accolens	34	34	68	0	0	0	42	22	64
s__Corynebacterium_aurimucosum_E	44	29	73	0	0	0	28	88	116
s__Corynebacterium_kefirresidentii	34	33	67	0	0	0	46	23	69
s__Corynebacterium_kroppenstedtii_A	37	4	41	0	0	0	35	70	105
s__Corynebacterium_matruchotii	32	1	33	0	0	0	0	35	35
s__Corynebacterium_propinquum	35	33	68	0	0	0	49	45	94
s__Corynebacterium_pseudodiphtheriticum	33	40	73	0	0	0	54	29	83
s__Corynebacterium_pseudogenitalium	60	24	84	0	0	0	31	87	118
s__Corynebacterium_simulans	47	31	78	0	0	0	38	71	109
s__Corynebacterium_sp000478175	35	31	66	0	0	0	43	23	66
s__Cupriavidus_pauculus_A	12	6	18	0	0	0	9	9	18
s__Cutibacterium_acnes	44	2	46	0	0	0	38	65	103
s__Cutibacterium_avidum	55	22	77	0	0	0	31	84	115
s__Cutibacterium_granulosum	55	4	59	0	0	0	42	72	114
s__Cutibacterium_humerusii	32	7	39	0	0	0	26	70	96
s__Dialister_sp900541485	25	0	25	0	0	0	5	51	56
s__Dolosigranulum_pigrum	35	33	68	0	0	0	48	25	73
s__Escherichia_flexneri	9	2	11	0	0	0	6	20	26
s__Finegoldia_magna	41	33	74	0	0	0	62	31	93
s__Finegoldia_magna_F	47	31	78	0	0	0	56	50	106
s__Haemophilus_D_parainfluenzae	41	29	70	0	0	0	5	75	80
s__Haemophilus_D_parainfluenzae_N	32	27	59	0	0	0	0	55	55
s__Haemophilus_D_sp001679485	36	26	62	0	0	0	6	70	76
s__Haemophilus_influenzae	27	0	27	0	0	0	0	0	0
s__Klebsiella_A_michiganensis	10	2	12	0	0	0	10	41	51
s__Klebsiella_B_aerogenes	36	40	76	0	0	0	46	28	74
s__Klebsiella_pneumoniae	23	2	25	0	0	0	16	23	39
s__Klebsiella_variicola	41	8	49	0	0	0	32	79	111
s__Lactobacillus_iners	41	25	66	0	0	0	12	79	91
s__Lawsonella_clevelandensis_A	19	0	19	0	0	0	11	42	53
s__Leptospira_B_licerasiae	37	41	78	0	0	0	83	30	113
s__Methyloversatilis_universalis	45	24	69	0	0	0	30	93	123
s__Moraxella_A_osloensis	44	13	57	0	0	0	30	66	96
s__Moraxella_A_osloensis_A	35	4	39	0	0	0	6	83	89
s__Moraxella_C_lincolnii	34	50	84	0	0	0	86	32	118
s__Moraxella_catarrhalis	33	42	75	0	0	0	67	27	94
s__Moraxella_nonliquefaciens	34	45	79	0	0	0	62	27	89
s__Negativicoccus_sp900556745	28	3	31	0	0	0	9	59	68
s__Negativicoccus_succinicivorans	28	1	29	0	0	0	18	61	79
s__Neisseria_mucosa	31	0	31	0	0	0	0	29	29
s__Neisseria_sicca_B	31	9	40	0	0	0	0	35	35
s__Neisseria_sicca_D	33	26	59	0	0	0	1	73	74
s__Neisseria_subflava	31	22	53	0	0	0	2	34	36
s__OKQN01_sp900289115	19	0	19	0	0	0	16	44	60
s__Paracoccus_sphaerophysae	37	2	39	0	0	0	10	59	69
s__Pedobacter_nutrimenti	23	5	28	0	0	0	9	79	88
s__Peptoniphilus_A_grossensis	37	20	57	0	0	0	14	85	99
s__Peptoniphilus_A_harei	37	8	45	0	0	0	17	69	86
s__Peptoniphilus_A_lacydonensis	19	12	31	0	0	0	61	26	87
s__Pluralibacter_gergoviae	32	60	92	0	0	0	98	30	128
s__Porphyrobacter_sp001556995	43	17	60	0	0	0	30	91	121
s__Porphyromonas_A_bennonis	47	2	49	0	0	0	32	65	97
s__Prevotella_bivia	15	0	15	0	0	0	8	24	32
s__Prevotella_melaninogenica_A	31	2	33	0	0	0	0	13	13
s__Prevotella_sp900547085	23	41	64	0	0	0	83	37	120
s__Prevotella_timonensis	63	28	91	0	0	0	34	88	122
s__Pseudomonas_A_stutzeri	41	10	51	0	0	0	35	81	116
s__Pseudomonas_aeruginosa	25	10	35	0	0	0	25	77	102
s__QFNR01_sp003248485	6	0	6	0	0	0	5	1	6
s__Rothia_dentocariosa	38	27	65	0	0	0	3	77	80
s__Serratia_marcescens_B	31	56	87	0	0	0	93	29	122
s__Serratia_marcescens_I	32	47	79	0	0	0	93	28	121
s__Serratia_nematodiphila	24	48	72	0	0	0	83	32	115
s__Serratia_sp001642805	30	50	80	0	0	0	97	29	126
s__Sphingobium_sp004122115	43	20	63	0	0	0	30	93	123
s__Staphylococcus_aureus	11	5	16	0	0	0	5	42	47
s__Staphylococcus_capitis	33	42	75	0	0	0	61	28	89
s__Staphylococcus_caprae	44	27	71	0	0	0	31	90	121
s__Staphylococcus_epidermidis	38	17	55	0	0	0	36	43	79
s__Staphylococcus_haemolyticus	34	22	56	0	0	0	27	84	111
s__Staphylococcus_hominis	34	44	78	0	0	0	86	34	120
s__Staphylococcus_pettenkoferi	14	0	14	0	0	0	19	42	61
s__Staphylococcus_warneri	42	27	69	0	0	0	31	87	118
s__Stenotrophomonas_geniculata	26	12	38	0	0	0	10	78	88
s__Stenotrophomonas_maltophilia_L	27	10	37	0	0	0	17	78	95
s__Streptococcus_gordonii	73	7	80	0	0	0	28	82	110
s__Streptococcus_mitis_AC	57	31	88	0	0	0	24	89	113
s__Streptococcus_mitis_BA	31	29	60	0	0	0	0	80	80
s__Streptococcus_pneumoniae	31	22	53	0	0	0	0	76	76
s__Streptococcus_pneumoniae_D	32	28	60	0	0	0	0	77	77
s__Streptococcus_pseudopneumoniae	71	16	87	0	0	0	27	86	113
s__Streptococcus_pseudopneumoniae_E	35	31	66	0	0	0	2	89	91
s__Veillonella_parvula_A	45	30	75	0	0	0	9	83	92
s__unclassified_MAG_3794	38	29	67	0	0	0	17	91	108
s__unclassified_MAG_3795	36	28	64	0	0	0	3	87	90
s__unclassified_MAG_3796	31	26	57	0	0	0	0	87	87
s__unclassified_MAG_3797	31	1	32	0	0	0	1	63	64
s__unclassified_MAG_3798	32	2	34	0	0	0	0	71	71
s__unclassified_MAG_3799	46	29	75	0	0	0	11	85	96
s__unclassified_MAG_3800	31	23	54	0	0	0	0	74	74
s__unclassified_MAG_3801	32	27	59	0	0	0	0	85	85
s__unclassified_MAG_3802	32	26	58	0	0	0	0	84	84
s__unclassified_MAG_3803	32	52	84	0	0	0	91	32	123
s__unclassified_MAG_3804	31	27	58	0	0	0	0	81	81
s__unclassified_MAG_3850	44	21	65	0	0	0	17	82	99
s__unclassified_MAG_3851	37	13	50	0	0	0	16	77	93
s__unclassified_MAG_3866	42	28	70	0	0	0	26	85	111
s__unclassified_MAG_4104	24	20	44	0	0	0	14	34	48
s__unclassified_MAG_4110	31	1	32	0	0	0	0	51	51
s__Podosphaera.leucotricha	0	0	0	81	42	123	14	89	103
s__Lachnellula.cervina	0	0	0	83	39	122	17	87	104
s__Colletotrichum.gloeosporioides	0	0	0	31	84	115	35	31	66
s__Huntiella.bhutanensis	0	0	0	85	33	118	30	49	79
s__Clarireedia.monteithiana	0	0	0	74	34	108	9	68	77
s__Chroogomphus.rutilus	0	0	0	80	33	113	15	83	98
s__Kwoniella.heveanensis	0	0	0	79	42	121	10	78	88
s__Venturia.inaequalis	0	0	0	28	84	112	48	28	76
s__Nigrograna.mackinnonii	0	0	0	82	37	119	21	71	92
s__Lasallia.hispanica	0	0	0	86	31	117	14	74	88
s__Massarina.eburnea	0	0	0	82	37	119	14	86	100
s__Sclerotinia.borealis	0	0	0	81	37	118	14	88	102
s__Kluyveromyces.marxianus	0	0	0	57	28	85	4	39	43
s__Smittium.mucronatum	0	0	0	28	13	41	30	9	39
s__Clohesyomyces.aquaticus	0	0	0	82	38	120	21	74	95
s__Pleurotus.salmoneostramineus	0	0	0	62	52	114	11	54	65
s__Aspergillus.flavus	0	0	0	64	23	87	34	48	82
s__Botrytis.fabae	0	0	0	77	38	115	11	86	97
s__Scedosporium.apiospermum	0	0	0	26	83	109	38	20	58
s__Hemileia.vastatrix	0	0	0	28	33	61	2	13	15
s__Aspergillus.latus	0	0	0	33	85	118	42	30	72
s__Clarireedia.jacksonii	0	0	0	80	40	120	17	85	102
s__Botrytis.porri	0	0	0	82	38	120	20	74	94
s__Saccharomyces.cerevisiae.x.Saccharomyces.eubayanus	0	0	0	12	52	64	19	13	32
s__Botrytis.paeoniae	0	0	0	82	40	122	14	83	97
s__Botrytis.byssoidea	0	0	0	80	37	117	16	84	100
s__Cladophialophora.bantiana	0	0	0	80	39	119	11	75	86
s__Balansia.obtecta	0	0	0	26	90	116	35	29	64
s__Melampsora.pinitorqua	0	0	0	38	49	87	37	18	55
s__Hyphodiscus.sp..D1413	0	0	0	81	28	109	32	58	90
s__Phycomyces.blakesleeanus	0	0	0	33	59	92	14	44	58
s__Echinosphaeria.canescens	0	0	0	38	79	117	54	19	73
s__Clarireedia.sp..SE16F4	0	0	0	69	23	92	16	25	41
s__Massospora.cicadina	0	0	0	79	23	102	5	58	63
s__Rhizopus.microsporus	0	0	0	33	86	119	39	30	69
s__Sclerotinia.sclerotiorum	0	0	0	81	43	124	15	88	103
s__Lizonia.empirigonia	0	0	0	81	40	121	13	89	102
s__Saitozyma.podzolica	0	0	0	82	36	118	16	86	102
s__Lanzia.echinophila	0	0	0	82	41	123	14	89	103
s__Exophiala.xenobiotica	0	0	0	83	29	112	21	40	61
s__Aspergillus.spinulosporus	0	0	0	32	87	119	40	30	70
s__Vanrija.humicola	0	0	0	14	50	64	19	20	39
s__Malassezia.globosa	0	0	0	32	82	114	56	16	72
s__Myriosclerotinia.curreyana	0	0	0	81	41	122	13	88	101
s__Fusarium.kuroshium	0	0	0	29	92	121	34	31	65
s__Monilinia.polystroma	0	0	0	80	25	105	31	58	89
s__Basidiobolus.heterosporus	0	0	0	29	80	109	37	19	56
s__Emmonsia.crescens	0	0	0	81	38	119	14	87	101
s__Stagonosporopsis.tanaceti	0	0	0	81	42	123	13	88	101
s__Exserohilum.turcicum	0	0	0	82	36	118	18	86	104
s__Hyphopichia.pseudoburtonii	0	0	0	81	39	120	14	86	100
s__Morchella.septimelata	0	0	0	87	27	114	27	33	60
s__Rhizopus.delemar	0	0	0	53	27	80	37	37	74
s__.Candida..inconspicua	0	0	0	81	42	123	12	88	100
s__Helotiales.sp..DMI_Dod_QoI	0	0	0	81	41	122	14	88	102
s__Tympanopsis.confertula	0	0	0	38	83	121	50	29	79
s__Tuber.umbilicatum	0	0	0	82	35	117	24	75	99
s__Helotiales.sp..F229	0	0	0	80	34	114	25	74	99
s__Malassezia.nana	0	0	0	23	43	66	40	1	41
s__Aspergillus.parasiticus	0	0	0	81	36	117	19	80	99
s__Botrytis.sinoallii	0	0	0	83	28	111	32	61	93
s__Ceratocystis.albifundus	0	0	0	84	36	120	29	67	96
s__Malassezia.furfur	0	0	0	35	71	106	49	3	52
s__Geoglossum.glabrum	0	0	0	55	26	81	35	41	76
s__Annulohypoxylon.stygium	0	0	0	30	70	100	47	10	57
s__Ascochyta.rabiei	0	0	0	82	40	122	13	88	101
s__Moniliophthora.perniciosa	0	0	0	28	9	37	31	7	38
s__uncultured.Malassezia	0	0	0	28	71	99	39	3	42
s__Trichophyton.interdigitale	0	0	0	34	86	120	47	26	73
s__Capronia.epimyces	0	0	0	80	37	117	8	57	65
s__Tuber.brumale	0	0	0	80	37	117	16	80	96
s__Byssothecium.circinans	0	0	0	82	36	118	18	86	104
s__Botrytis.fragariae	0	0	0	81	36	117	10	76	86
s__Kazachstania.taianensis	0	0	0	26	6	32	29	9	38
s__Tubaria.furfuracea	0	0	0	10	34	44	21	16	37
s__Fusarium.neocosmosporiellum	0	0	0	84	39	123	29	70	99
s__Hymenoscyphus.fraxineus	0	0	0	73	36	109	9	69	78
s__Rosellinia.necatrix	0	0	0	80	36	116	19	78	97
s__Golovinomyces.magnicellulatus	0	0	0	83	40	123	25	73	98
s__Botryotinia.calthae	0	0	0	80	35	115	25	78	103
s__Sparassis.latifolia	0	0	0	30	83	113	36	29	65
s__Botrytis.galanthina	0	0	0	74	34	108	10	68	78
s__Schizophyllum.commune	0	0	0	26	67	93	46	2	48
s__Austropuccinia.psidii	0	0	0	32	65	97	15	36	51
s__Phyllosticta.capitalensis	0	0	0	34	87	121	41	28	69
s__Golovinomyces.cichoracearum	0	0	0	83	35	118	25	77	102
s__Geoglossum.cookeanum	0	0	0	25	43	68	16	29	45
s__Myriosclerotinia.scirpicola	0	0	0	65	26	91	9	38	47
s__Lachnellula.hyalina	0	0	0	77	33	110	29	70	99
s__Fusarium.subglutinans	0	0	0	85	37	122	22	75	97
s__Malassezia.pachydermatis	0	0	0	32	69	101	46	4	50
s__Rutstroemia.sydowiana	0	0	0	80	34	114	27	76	103
s__Gigaspora.margarita	0	0	0	33	79	112	34	32	66
s__Botryozyma.nematodophila	0	0	0	28	8	36	31	14	45
s__Parastagonospora.nodorum	0	0	0	83	30	113	2	61	63
s__Botryotinia.convoluta	0	0	0	55	22	77	8	51	59
s__Malassezia.obtusa	0	0	0	29	63	92	40	3	43
s__Byssochlamys.sp..AF001	0	0	0	82	41	123	15	81	96
s__Ogataea.trehalophila	0	0	0	80	36	116	22	78	100
s__Saccharomyces.cerevisiae	0	0	0	27	88	115	39	32	71
s__Monilinia.fructicola	0	0	0	80	37	117	15	84	99
s__Botryotinia.narcissicola	0	0	0	68	24	92	24	33	57
s__Phyllosticta.citricarpa	0	0	0	32	87	119	43	26	69
s__Podosphaera.xanthii	0	0	0	81	42	123	14	90	104
s__Fusarium.fracticaudum	0	0	0	26	6	32	29	6	35
s__Massospora.platypediae	0	0	0	79	26	105	30	54	84
s__Rhizophagus.irregularis	0	0	0	35	87	122	49	31	80
s__Trichosporon.inkin	0	0	0	35	86	121	48	20	68
s__Saccharomyces.pastorianus	0	0	0	36	24	60	34	31	65
s__Monilinia.fructigena	0	0	0	81	37	118	18	84	102
s__Sphaerosporella.brunnea	0	0	0	73	33	106	7	66	73
s__Trichocladium.griseum	0	0	0	84	37	121	22	75	97
s__Botrytis.tulipae	0	0	0	76	37	113	9	62	71
s__Neurospora.sp..CHS.2018c	0	0	0	29	30	59	32	3	35
s__Uromyces.transversalis	0	0	0	29	31	60	4	7	11
s__Rhizopus.oryzae	0	0	0	41	49	90	40	28	68
s__Marssonina.brunnea	0	0	0	82	28	110	29	67	96
s__Pleurotus.citrinopileatus	0	0	0	82	39	121	14	87	101
s__Fusarium.oxysporum	0	0	0	47	15	62	33	36	69
s__Blumeriella.jaapii	0	0	0	81	39	120	17	84	101
s__Diaporthe.longicolla	0	0	0	34	87	121	42	27	69
s__Ciborinia.camelliae	0	0	0	82	32	114	29	72	101
s__Meyerozyma.caribbica	0	0	0	23	68	91	34	14	48
s__Amorphotheca.resinae	0	0	0	82	41	123	14	89	103
s__Blumeria.graminis	0	0	0	82	29	111	30	59	89
s__Escovopsis.sp..TC	0	0	0	27	8	35	30	13	43
s__Dothistroma.septosporum	0	0	0	83	28	111	30	64	94
s__Penicillium.solitum	0	0	0	33	86	119	36	30	66
s__Botrytis.cinerea	0	0	0	82	36	118	18	89	107
s__Friedmanniomyces.simplex	0	0	0	79	25	104	31	58	89
s__Quambalaria.eucalypti	0	0	0	81	37	118	14	84	98
s__Gigaspora.rosea	0	0	0	36	42	78	19	0	19
s__Lachnellula.occidentalis	0	0	0	85	27	112	26	44	70
s__Scortechinia.acanthostroma	0	0	0	57	26	83	36	44	80
s__Hanseniaspora.uvarum	0	0	0	29	77	106	18	29	47
s__Arthrobotrys.oligospora	0	0	0	81	43	124	8	85	93
s__Monilinia.aucupariae	0	0	0	82	29	111	33	61	94
