## Supplementary material for "Sex differences in the nasal microbiome of healthy young adults": Table S8

### Sheet: total
Supplementary Table 8. Integrated Value of Influence (IVI) of male and female network.
Nodes	Male IVI	Female IVI
g__Anaerococcus_s1	35.0142	52.1225
g__Corynebacterium_s1	3.57939	9.04212
g__Corynebacterium_s2	21.1129	20.7777
g__Corynebacterium_s3	10.9905	20.3146
g__Corynebacterium_s4	48.1111	24.0492
g__Corynebacterium_s5	24.308	36.6324
g__Corynebacterium_s6	30.0841	25.1249
g__Corynebacterium_s7	42.3012	12.5909
g__Finegoldia_s1	38.5546	87.1015
g__Lawsonella_s1	26.7022	21.8932
g__Prevotella_s1	15.8151	32.0582
g__QFNR01_s1	17.0405	12.1606
s__Acinetobacter_towneri_A	6.19484	38.6774
s__Actinomyces_oris_A	77.9148	18.6303
s__Aerococcus_christensenii	1.72707	9.17711
s__Anaerococcus_nagyae	65.3654	39.9347
s__Anaerococcus_octavius	30.437	41.5023
s__Anaerococcus_provencensis	24.3441	84.3846
s__Aquabacterium_sp001770725	54.9764	21.0493
s__Blastomonas_sp001556365	19.7504	19.1158
s__Campylobacter_B_ureolyticus	25.7918	24.1619
s__Comamonas_testosteroni_B	7.49069	23.3744
s__Corynebacterium_accolens	9.58338	8.20458
s__Corynebacterium_aurimucosum_E	31.6406	23.6416
s__Corynebacterium_kefirresidentii	9.33392	7.02953
s__Corynebacterium_kroppenstedtii_A	19.8921	24.8019
s__Corynebacterium_matruchotii	10.2549	10.683
s__Corynebacterium_propinquum	7.80385	63.2372
s__Corynebacterium_pseudodiphtheriticum	3.50565	9.27467
s__Corynebacterium_pseudogenitalium	19.3085	11.1786
s__Corynebacterium_simulans	51.0649	28.8606
s__Corynebacterium_sp000478175	27.587	10.6043
s__Cupriavidus_pauculus_A	23.7085	2.60367
s__Cutibacterium_acnes	15.6028	10.2906
s__Cutibacterium_avidum	14.8676	12.4119
s__Cutibacterium_granulosum	10.9444	27.6285
s__Cutibacterium_humerusii	57.4027	28.7986
s__Dialister_sp900541485	2.99016	16.9777
s__Dolosigranulum_pigrum	12.0375	21.6487
s__Escherichia_flexneri	20.5598	8.91862
s__Finegoldia_magna	32.9339	46.2353
s__Finegoldia_magna_F	16.1223	28.3287
s__Haemophilus_D_parainfluenzae	29.4502	50.6841
s__Haemophilus_D_parainfluenzae_N	15.0331	49.9395
s__Haemophilus_D_sp001679485	13.1466	30.42
s__Haemophilus_influenzae	6.79676	1.72913
s__Klebsiella_A_michiganensis	9.11309	13.3103
s__Klebsiella_B_aerogenes	9.68191	17.645
s__Klebsiella_pneumoniae	24.9401	26.1494
s__Klebsiella_variicola	47.5189	32.0867
s__Lactobacillus_iners	50.247	75.9573
s__Lawsonella_clevelandensis_A	2.88235	32.8151
s__Leptospira_B_licerasiae	13.8925	19.0906
s__Methyloversatilis_universalis	28.7967	24.9991
s__Moraxella_A_osloensis	36.2745	35.3404
s__Moraxella_A_osloensis_A	45.185	87.5066
s__Moraxella_C_lincolnii	13.9674	10.4696
s__Moraxella_catarrhalis	14.3259	18.728
s__Moraxella_nonliquefaciens	10.8463	23.1938
s__Negativicoccus_sp900556745	55.9996	41.694
s__Negativicoccus_succinicivorans	17.1138	33.4483
s__Neisseria_mucosa	45.7131	7.42453
s__Neisseria_sicca_B	58.5921	11.1593
s__Neisseria_sicca_D	24.5565	90.6483
s__Neisseria_subflava	56.414	27.2075
s__OKQN01_sp900289115	16.8227	22.9038
s__Paracoccus_sphaerophysae	27.9371	48.0393
s__Pedobacter_nutrimenti	82.9769	22.2767
s__Peptoniphilus_A_grossensis	18.5224	32.1346
s__Peptoniphilus_A_harei	33.4469	28.2326
s__Peptoniphilus_A_lacydonensis	20.7881	65.4528
s__Pluralibacter_gergoviae	12.2459	20.956
s__Porphyrobacter_sp001556995	27.5194	41.2372
s__Porphyromonas_A_bennonis	9.14618	12.2264
s__Prevotella_bivia	1.90081	5.57261
s__Prevotella_melaninogenica_A	22.8976	3.81856
s__Prevotella_sp900547085	49.3593	20.6582
s__Prevotella_timonensis	10.9031	15.7702
s__Pseudomonas_A_stutzeri	30.0388	10.6231
s__Pseudomonas_aeruginosa	14.6429	7.9156
s__QFNR01_sp003248485	1	1
s__Rothia_dentocariosa	40.3345	39.3209
s__Serratia_marcescens_B	11.2566	21.6454
s__Serratia_marcescens_I	11.1597	15.1373
s__Serratia_nematodiphila	7.47823	42.9875
s__Serratia_sp001642805	7.23441	21.7179
s__Sphingobium_sp004122115	33.0442	29.6742
s__Staphylococcus_aureus	17.8373	13.8643
s__Staphylococcus_capitis	13.9349	16.495
s__Staphylococcus_caprae	28.2137	28.9356
s__Staphylococcus_epidermidis	28.76	21.03
s__Staphylococcus_haemolyticus	65.4186	61.4252
s__Staphylococcus_hominis	14.6298	6.67772
s__Staphylococcus_pettenkoferi	50.2573	18.5991
s__Staphylococcus_warneri	83.7747	44.5221
s__Stenotrophomonas_geniculata	9.25374	67.2892
s__Stenotrophomonas_maltophilia_L	100	11.2325
s__Streptococcus_gordonii	11.0606	24.9058
s__Streptococcus_mitis_AC	47.427	34.8179
s__Streptococcus_mitis_BA	11.1388	27.9005
s__Streptococcus_pneumoniae	27.5741	13.8752
s__Streptococcus_pneumoniae_D	21.4969	27.1086
s__Streptococcus_pseudopneumoniae	17.6242	38.2589
s__Streptococcus_pseudopneumoniae_E	14.027	31.0982
s__Veillonella_parvula_A	22.6489	23.771
s__unclassified_MAG_3794	17.9859	52.005
s__unclassified_MAG_3795	28.5848	21.015
s__unclassified_MAG_3796	10.4235	25.0591
s__unclassified_MAG_3797	25.3104	19.235
s__unclassified_MAG_3798	15.793	21.4782
s__unclassified_MAG_3799	27.7805	28.341
s__unclassified_MAG_3800	9.63116	16.3448
s__unclassified_MAG_3801	7.02857	32.1752
s__unclassified_MAG_3802	11.5362	23.5722
s__unclassified_MAG_3803	15.5306	21.4421
s__unclassified_MAG_3804	38.7524	9.07163
s__unclassified_MAG_3850	55.3701	30.1652
s__unclassified_MAG_3851	16.536	57.6341
s__unclassified_MAG_3866	15.3257	31.2041
s__unclassified_MAG_4104	39.4973	36.7499
s__unclassified_MAG_4110	55.6817	16.7169
s__Podosphaera_leucotricha	13.2508	7.00613
s__Lachnellula_cervina	6.49462	12.4886
s__Colletotrichum_gloeosporioides	15.9222	8.41804
s__Huntiella_bhutanensis	48.3947	18.8378
s__Clarireedia_monteithiana	13.1184	9.23114
s__Chroogomphus_rutilus	11.0375	12.9299
s__Kwoniella_heveanensis	23.0525	12.1594
s__Venturia_inaequalis	40.7683	34.7652
s__Nigrograna_mackinnonii	17.5011	29.577
s__Lasallia_hispanica	22.4935	7.68929
s__Massarina_eburnea	4.70128	17.1877
s__Sclerotinia_borealis	7.4833	7.00161
s__Kluyveromyces_marxianus	17.2574	41.7103
s__Smittium_mucronatum	17.9236	7.37084
s__Clohesyomyces_aquaticus	17.5352	8.90109
s__Pleurotus_salmoneostramineus	11.9138	70.6466
s__Aspergillus_flavus	10.94	24.7555
s__Botrytis_fabae	42.885	16.8934
s__Scedosporium_apiospermum	17.2579	10.5847
s__Hemileia_vastatrix	36.7639	13.2104
s__Aspergillus_latus	20.827	17.6151
s__Clarireedia_jacksonii	17.9969	12.9498
s__Botrytis_porri	18.9779	6.67039
s__Saccharomyces_cerevisiae_x_Saccharomyces_eubayanus	9.4491	43.8563
s__Botrytis_paeoniae	14.3231	9.13384
s__Botrytis_byssoidea	11.2535	28.1974
s__Cladophialophora_bantiana	21.9311	9.06642
s__Balansia_obtecta	21.8323	19.6316
s__Melampsora_pinitorqua	15.4581	19.78
s__Hyphodiscus_sp__D1413	6.67676	15.7614
s__Phycomyces_blakesleeanus	3.54168	100
s__Echinosphaeria_canescens	73.2268	18.0705
s__Clarireedia_sp__SE16F4	89.8214	26.9388
s__Massospora_cicadina	18.8671	45.8425
s__Rhizopus_microsporus	15.6615	9.21627
s__Sclerotinia_sclerotiorum	12.2188	12.1452
s__Lizonia_empirigonia	5.6491	13.914
s__Saitozyma_podzolica	18.9479	12.0576
s__Lanzia_echinophila	4.27116	6.57944
s__Exophiala_xenobiotica	7.25101	30.2935
s__Aspergillus_spinulosporus	17.1918	30.3212
s__Vanrija_humicola	8.64516	58.7702
s__Malassezia_globosa	28.7023	17.9054
s__Myriosclerotinia_curreyana	8.81187	8.20224
s__Fusarium_kuroshium	24.9073	19.3028
s__Monilinia_polystroma	17.2315	15.7339
s__Basidiobolus_heterosporus	20.3228	39.3779
s__Emmonsia_crescens	5.57274	4.84586
s__Stagonosporopsis_tanaceti	5.49441	6.05881
s__Exserohilum_turcicum	18.1215	19.8437
s__Hyphopichia_pseudoburtonii	9.35979	6.62867
s__Morchella_septimelata	62.0458	35.1692
s__Rhizopus_delemar	9.65628	15.2773
s___Candida__inconspicua	18.9622	27.4535
s__Helotiales_sp__DMI_Dod_QoI	7.33293	6.08526
s__Tympanopsis_confertula	36.208	7.43409
s__Tuber_umbilicatum	12.7176	25.7466
s__Helotiales_sp__F229	8.37857	11.7002
s__Malassezia_nana	10.193	8.04624
s__Aspergillus_parasiticus	10.1088	19.0595
s__Botrytis_sinoallii	8.12059	31.9348
s__Ceratocystis_albifundus	31.097	27.1918
s__Malassezia_furfur	34.5317	10.633
s__Geoglossum_glabrum	8.95957	7.60604
s__Annulohypoxylon_stygium	18.2386	67.9223
s__Ascochyta_rabiei	26.7413	5.20246
s__Moniliophthora_perniciosa	9.27847	3.81225
s__uncultured_Malassezia	10.9112	8.13283
s__Trichophyton_interdigitale	35.5923	20.5657
s__Capronia_epimyces	17.948	40.8108
s__Tuber_brumale	13.1553	55.0763
s__Byssothecium_circinans	16.3183	15.0139
s__Botrytis_fragariae	22.5805	18.5725
s__Kazachstania_taianensis	6.06925	2.00586
s__Tubaria_furfuracea	5.87825	14.8506
s__Fusarium_neocosmosporiellum	23.4982	14.5629
s__Hymenoscyphus_fraxineus	26.8996	24.0178
s__Rosellinia_necatrix	7.27827	22.0189
s__Golovinomyces_magnicellulatus	15.6309	21.2292
s__Botryotinia_calthae	41.2004	31.6548
s__Sparassis_latifolia	8.56811	24.6533
s__Botrytis_galanthina	27.3157	37.7975
s__Schizophyllum_commune	48.4384	44.0681
s__Austropuccinia_psidii	73.4343	13.818
s__Phyllosticta_capitalensis	16.5419	7.47471
s__Golovinomyces_cichoracearum	26.9089	31.8838
s__Geoglossum_cookeanum	29.5728	29.8465
s__Myriosclerotinia_scirpicola	8.27752	32.2849
s__Lachnellula_hyalina	30.4731	56.9056
s__Fusarium_subglutinans	19.2682	11.2754
s__Malassezia_pachydermatis	13.2883	8.46533
s__Rutstroemia_sydowiana	14.9664	40.2317
s__Gigaspora_margarita	14.3613	21.4338
s__Botryozyma_nematodophila	22.0622	3.39229
s__Parastagonospora_nodorum	55.6387	23.0508
s__Botryotinia_convoluta	9.31449	52.8296
s__Malassezia_obtusa	14.916	12.4495
s__Byssochlamys_sp__AF001	10.3379	21.6577
s__Ogataea_trehalophila	8.60542	23.3706
s__Saccharomyces_cerevisiae	22.504	10.6735
s__Monilinia_fructicola	9.59403	11.1654
s__Botryotinia_narcissicola	7.49132	62.9566
s__Phyllosticta_citricarpa	9.90158	14.7047
s__Podosphaera_xanthii	6.26142	6.51258
s__Fusarium_fracticaudum	17.35	1.91622
s__Massospora_platypediae	11.8624	60.5209
s__Rhizophagus_irregularis	10.8257	11.3022
s__Trichosporon_inkin	36.2146	11.0881
s__Saccharomyces_pastorianus	14.985	29.6775
s__Monilinia_fructigena	9.4341	15.9601
s__Sphaerosporella_brunnea	47.6021	35.8097
s__Trichocladium_griseum	33.9185	28.7991
s__Botrytis_tulipae	17.0567	14.7966
s__Neurospora_sp__CHS_2018c	15.7535	7.82105
s__Uromyces_transversalis	31.9116	9.04336
s__Rhizopus_oryzae	14.5702	43.8417
s__Marssonina_brunnea	8.42887	23.4708
s__Pleurotus_citrinopileatus	19.3755	4.83493
s__Fusarium_oxysporum	9.22181	13.8086
s__Blumeriella_jaapii	23.7838	24.5002
s__Diaporthe_longicolla	12.92	17.5623
s__Ciborinia_camelliae	14.2661	46.0657
s__Meyerozyma_caribbica	7.43973	68.1645
s__Amorphotheca_resinae	19.1079	18.9435
s__Blumeria_graminis	35.1795	52.2157
s__Escovopsis_sp__TC	29.5683	3.35182
s__Dothistroma_septosporum	16.7811	26.6141
s__Penicillium_solitum	33.9758	11.8576
s__Botrytis_cinerea	9.18566	24.0062
s__Friedmanniomyces_simplex	11.089	30.3735
s__Quambalaria_eucalypti	12.8087	23.7763
s__Gigaspora_rosea	17.7299	21.3982
s__Lachnellula_occidentalis	8.42555	59.2147
s__Scortechinia_acanthostroma	7.19349	15.7831
s__Hanseniaspora_uvarum	12.3362	37.9058
s__Arthrobotrys_oligospora	13.481	25.7624
s__Monilinia_aucupariae	7.78223	13.1479
